# Soil Bacterial and Fungal Response to Wildfires in the Canadian Boreal Forest Across a Burn Severity Gradient

**DOI:** 10.1101/512798

**Authors:** Thea Whitman, Ellen Whitman, Jamie Woolet, Mike D. Flannigan, Dan K. Thompson, Marc-André Parisien

## Abstract

Global fire regimes are changing, with increases in wildfire frequency and severity expected for many North American forests over the next 100 years. Fires can result in dramatic changes to C stocks and can restructure plant and microbial communities, with long-lasting effects on ecosystem functions. We investigated wildfire effects on soil microbial communities (bacteria and fungi) in an extreme fire season in the northwestern Canadian boreal forest, using field surveys, remote sensing, and high-throughput amplicon sequencing. We found that fire occurrence, along with vegetation community, moisture regime, pH, total carbon, and soil texture are all significant predictors of soil microbial community composition. Communities become increasingly dissimilar with increasingly severe burns, and the burn severity index (an index of the fractional area of consumed organic soils and exposed mineral soils) best predicted total bacterial community composition, while burned/unburned was the best predictor for fungi. Globally abundant taxa were identified as significant positive fire responders, including the bacteria *Massilia sp*. (64× more abundant with fire) and *Arthrobacter sp*. (35×), and the fungi *Penicillium sp*. (22×) and *Fusicladium sp.* (12×). Bacterial and fungal co-occurrence network modules were characterized by fire responsiveness as well as pH and moisture regime. Building on the efforts of previous studies, our results identify specific fire-responsive microbial taxa and suggest that accounting for burn severity improves our understanding of their response to fires, with potentially important implications for ecosystem function.
