## Supplemental Table 4 for "Soil Bacterial and Fungal Response to Wildfires in the Canadian Boreal Forest Across a Burn Severity Gradient"

Primer Name	Sequence
515f_SA501	AATGATACGGCGACCACCGAGATCTACACATCGTACGTATGGTAATTGTGTGYCAGCMGCCGCGGTAA
515f_SA502	AATGATACGGCGACCACCGAGATCTACACACTATCTGTATGGTAATTGTGTGYCAGCMGCCGCGGTAA
515f_SA503	AATGATACGGCGACCACCGAGATCTACACTAGCGAGTTATGGTAATTGTGTGYCAGCMGCCGCGGTAA
515f_SA504	AATGATACGGCGACCACCGAGATCTACACCTGCGTGTTATGGTAATTGTGTGYCAGCMGCCGCGGTAA
515f_SA505	AATGATACGGCGACCACCGAGATCTACACTCATCGAGTATGGTAATTGTGTGYCAGCMGCCGCGGTAA
515f_SA506	AATGATACGGCGACCACCGAGATCTACACCGTGAGTGTATGGTAATTGTGTGYCAGCMGCCGCGGTAA
515f_SA507	AATGATACGGCGACCACCGAGATCTACACGGATATCTTATGGTAATTGTGTGYCAGCMGCCGCGGTAA
515f_SA508	AATGATACGGCGACCACCGAGATCTACACGACACCGTTATGGTAATTGTGTGYCAGCMGCCGCGGTAA
515f_SB501	AATGATACGGCGACCACCGAGATCTACACCTACTATATATGGTAATTGTGTGYCAGCMGCCGCGGTAA
515f_SB502	AATGATACGGCGACCACCGAGATCTACACCGTTACTATATGGTAATTGTGTGYCAGCMGCCGCGGTAA
515f_SB503	AATGATACGGCGACCACCGAGATCTACACAGAGTCACTATGGTAATTGTGTGYCAGCMGCCGCGGTAA
515f_SB504	AATGATACGGCGACCACCGAGATCTACACTACGAGACTATGGTAATTGTGTGYCAGCMGCCGCGGTAA
515f_SB505	AATGATACGGCGACCACCGAGATCTACACACGTCTCGTATGGTAATTGTGTGYCAGCMGCCGCGGTAA
515f_SB506	AATGATACGGCGACCACCGAGATCTACACTCGACGAGTATGGTAATTGTGTGYCAGCMGCCGCGGTAA
515f_SB507	AATGATACGGCGACCACCGAGATCTACACGATCGTGTTATGGTAATTGTGTGYCAGCMGCCGCGGTAA
515f_SB508	AATGATACGGCGACCACCGAGATCTACACGTCAGATATATGGTAATTGTGTGYCAGCMGCCGCGGTAA
515f_SC501	AATGATACGGCGACCACCGAGATCTACACACGACGTGTATGGTAATTGTGTGYCAGCMGCCGCGGTAA
515f_SC502	AATGATACGGCGACCACCGAGATCTACACATATACACTATGGTAATTGTGTGYCAGCMGCCGCGGTAA
515f_SC503	AATGATACGGCGACCACCGAGATCTACACCGTCGCTATATGGTAATTGTGTGYCAGCMGCCGCGGTAA
515f_SC504	AATGATACGGCGACCACCGAGATCTACACCTAGAGCTTATGGTAATTGTGTGYCAGCMGCCGCGGTAA
515f_SC505	AATGATACGGCGACCACCGAGATCTACACGCTCTAGTTATGGTAATTGTGTGYCAGCMGCCGCGGTAA
515f_SC506	AATGATACGGCGACCACCGAGATCTACACGACACTGATATGGTAATTGTGTGYCAGCMGCCGCGGTAA
515f_SC507	AATGATACGGCGACCACCGAGATCTACACTGCGTACGTATGGTAATTGTGTGYCAGCMGCCGCGGTAA
515f_SC508	AATGATACGGCGACCACCGAGATCTACACTAGTGTAGTATGGTAATTGTGTGYCAGCMGCCGCGGTAA
806r_SA701	CAAGCAGAAGACGGCATACGAGATAACTCTCGAGTCAGCCAGCCGGACTACNVGGGTWTCTAAT
806r_SA702	CAAGCAGAAGACGGCATACGAGATACTATGTCAGTCAGCCAGCCGGACTACNVGGGTWTCTAAT
806r_SA703	CAAGCAGAAGACGGCATACGAGATAGTAGCGTAGTCAGCCAGCCGGACTACNVGGGTWTCTAAT
806r_SA704	CAAGCAGAAGACGGCATACGAGATCAGTGAGTAGTCAGCCAGCCGGACTACNVGGGTWTCTAAT
806r_SA705	CAAGCAGAAGACGGCATACGAGATCGTACTCAAGTCAGCCAGCCGGACTACNVGGGTWTCTAAT
806r_SA706	CAAGCAGAAGACGGCATACGAGATCTACGCAGAGTCAGCCAGCCGGACTACNVGGGTWTCTAAT
806r_SA707	CAAGCAGAAGACGGCATACGAGATGGAGACTAAGTCAGCCAGCCGGACTACNVGGGTWTCTAAT
806r_SA708	CAAGCAGAAGACGGCATACGAGATGTCGCTCGAGTCAGCCAGCCGGACTACNVGGGTWTCTAAT
806r_SA709	CAAGCAGAAGACGGCATACGAGATGTCGTAGTAGTCAGCCAGCCGGACTACNVGGGTWTCTAAT
806r_SA710	CAAGCAGAAGACGGCATACGAGATTAGCAGACAGTCAGCCAGCCGGACTACNVGGGTWTCTAAT
806r_SA711	CAAGCAGAAGACGGCATACGAGATTCATAGACAGTCAGCCAGCCGGACTACNVGGGTWTCTAAT
806r_SA712	CAAGCAGAAGACGGCATACGAGATTCGCTATAAGTCAGCCAGCCGGACTACNVGGGTWTCTAAT
806r_SB701	CAAGCAGAAGACGGCATACGAGATAAGTCGAGAGTCAGCCAGCCGGACTACNVGGGTWTCTAAT
806r_SB702	CAAGCAGAAGACGGCATACGAGATATACTTCGAGTCAGCCAGCCGGACTACNVGGGTWTCTAAT
806r_SB703	CAAGCAGAAGACGGCATACGAGATAGCTGCTAAGTCAGCCAGCCGGACTACNVGGGTWTCTAAT
806r_SB704	CAAGCAGAAGACGGCATACGAGATCATAGAGAAGTCAGCCAGCCGGACTACNVGGGTWTCTAAT
806r_SB705	CAAGCAGAAGACGGCATACGAGATCGTAGATCAGTCAGCCAGCCGGACTACNVGGGTWTCTAAT
806r_SB706	CAAGCAGAAGACGGCATACGAGATCTCGTTACAGTCAGCCAGCCGGACTACNVGGGTWTCTAAT
806r_SB707	CAAGCAGAAGACGGCATACGAGATGCGCACGTAGTCAGCCAGCCGGACTACNVGGGTWTCTAAT
806r_SB708	CAAGCAGAAGACGGCATACGAGATGGTACTATAGTCAGCCAGCCGGACTACNVGGGTWTCTAAT
806r_SB709	CAAGCAGAAGACGGCATACGAGATGTATACGCAGTCAGCCAGCCGGACTACNVGGGTWTCTAAT
806r_SB710	CAAGCAGAAGACGGCATACGAGATTACGAGCAAGTCAGCCAGCCGGACTACNVGGGTWTCTAAT
806r_SB711	CAAGCAGAAGACGGCATACGAGATTCAGCGTTAGTCAGCCAGCCGGACTACNVGGGTWTCTAAT
806r_SB712	CAAGCAGAAGACGGCATACGAGATTCGCTACGAGTCAGCCAGCCGGACTACNVGGGTWTCTAAT
