## Supplemental Table 5 for "Soil Bacterial and Fungal Response to Wildfires in the Canadian Boreal Forest Across a Burn Severity Gradient"

Primer Name	Primer Sequence
5.8S-A	CAAGCAGAAGACGGCATACGAGATCATGAGAGAGTCAGTCAGGGAACTTTYRRCAAYGGATCWCT
5.8S-B	CAAGCAGAAGACGGCATACGAGATTTGGCAACAGTCAGTCAGGGAACTTTYRRCAAYGGATCWCT
5.8S-D	CAAGCAGAAGACGGCATACGAGATTCTTATCCAGTCAGTCAGGGAACTTTYRRCAAYGGATCWCT
5.8S-E	CAAGCAGAAGACGGCATACGAGATTTCCAGCAAGTCAGTCAGGGAACTTTYRRCAAYGGATCWCT
5.8S-G	CAAGCAGAAGACGGCATACGAGATCCAATTGCAGTCAGTCAGGGAACTTTYRRCAAYGGATCWCT
5.8S-H	CAAGCAGAAGACGGCATACGAGATCTCATGCGAGTCAGTCAGGGAACTTTYRRCAAYGGATCWCT
5.8S-J	CAAGCAGAAGACGGCATACGAGATCTGCAGACAGTCAGTCAGGGAACTTTYRRCAAYGGATCWCT
5.8S-K	CAAGCAGAAGACGGCATACGAGATTGCTATAAAGTCAGTCAGGGAACTTTYRRCAAYGGATCWCT
5.8S-L	CAAGCAGAAGACGGCATACGAGATAACGTTGGAGTCAGTCAGGGAACTTTYRRCAAYGGATCWCT
5.8S-M	CAAGCAGAAGACGGCATACGAGATCCGGAACTAGTCAGTCAGGGAACTTTYRRCAAYGGATCWCT
5.8S-N	CAAGCAGAAGACGGCATACGAGATCTTCAACGAGTCAGTCAGGGAACTTTYRRCAAYGGATCWCT
5.8S-O	CAAGCAGAAGACGGCATACGAGATTAATAGCGAGTCAGTCAGGGAACTTTYRRCAAYGGATCWCT
5.8S-Q	CAAGCAGAAGACGGCATACGAGATGCATTCCAAGTCAGTCAGGGAACTTTYRRCAAYGGATCWCT
5.8S-R	CAAGCAGAAGACGGCATACGAGATCGCTGGCAAGTCAGTCAGGGAACTTTYRRCAAYGGATCWCT
5.8S-T	CAAGCAGAAGACGGCATACGAGATCGCGCAGTAGTCAGTCAGGGAACTTTYRRCAAYGGATCWCT
5.8S-V	CAAGCAGAAGACGGCATACGAGATTAGGAGTAAGTCAGTCAGGGAACTTTYRRCAAYGGATCWCT
5.8S-W	CAAGCAGAAGACGGCATACGAGATTTCTGGACAGTCAGTCAGGGAACTTTYRRCAAYGGATCWCT
5.8S-X	CAAGCAGAAGACGGCATACGAGATTTCAGCCTAGTCAGTCAGGGAACTTTYRRCAAYGGATCWCT
5.8S-Y	CAAGCAGAAGACGGCATACGAGATCTATATTGAGTCAGTCAGGGAACTTTYRRCAAYGGATCWCT
5.8S-Z	CAAGCAGAAGACGGCATACGAGATCTCGTTAAAGTCAGTCAGGGAACTTTYRRCAAYGGATCWCT
ITS4-5	AATGATACGGCGACCACCGAGATCTACACAGAGACGTTATGGTAATTAAAGCCTCCGCTTATTGATATGCTTAART
ITS4-6	AATGATACGGCGACCACCGAGATCTACACCCAAGCTATATGGTAATTAAAGCCTCCGCTTATTGATATGCTTAART
ITS4-7	AATGATACGGCGACCACCGAGATCTACACGGCTCGATTATGGTAATTAAAGCCTCCGCTTATTGATATGCTTAART
ITS4-13	AATGATACGGCGACCACCGAGATCTACACCGTAGACTTATGGTAATTAAAGCCTCCGCTTATTGATATGCTTAART
ITS4-15	AATGATACGGCGACCACCGAGATCTACACGGATAAGGTATGGTAATTAAAGCCTCCGCTTATTGATATGCTTAART
ITS4-17	AATGATACGGCGACCACCGAGATCTACACTTCTAAGTTATGGTAATTAAAGCCTCCGCTTATTGATATGCTTAART
ITS4-21	AATGATACGGCGACCACCGAGATCTACACACGCATTCTATGGTAATTAAAGCCTCCGCTTATTGATATGCTTAART
ITS4-22	AATGATACGGCGACCACCGAGATCTACACACGCGCGTTATGGTAATTAAAGCCTCCGCTTATTGATATGCTTAART
ITS4-23	AATGATACGGCGACCACCGAGATCTACACCTTACTCCTATGGTAATTAAAGCCTCCGCTTATTGATATGCTTAART
ITS4-25	AATGATACGGCGACCACCGAGATCTACACTGCCTACTTATGGTAATTAAAGCCTCCGCTTATTGATATGCTTAART
ITS4-28	AATGATACGGCGACCACCGAGATCTACACCTTAGCAGTATGGTAATTAAAGCCTCCGCTTATTGATATGCTTAART
ITS4-34	AATGATACGGCGACCACCGAGATCTACACTCTTGAATTATGGTAATTAAAGCCTCCGCTTATTGATATGCTTAART
ITS4-36	AATGATACGGCGACCACCGAGATCTACACTTAGGCTCTATGGTAATTAAAGCCTCCGCTTATTGATATGCTTAART
