## Supplemental Table 6 for "Soil Bacterial and Fungal Response to Wildfires in the Canadian Boreal Forest Across a Burn Severity Gradient"

OTU	log2.Fold.Change.with.Fire	AveExpr	t	adj.P.Val	Kingdom	Phylum	Class	Order	Family	Genus
sq3	6.012099869	5.414680565	9.423906586	4.38E-13	Bacteria	Proteobacteria	Betaproteobacteria	Burkholderiales	Oxalobacteraceae	Massilia
sq150	5.113437436	1.509489485	13.96489422	8.35E-22	Bacteria	Actinobacteria	Actinobacteria	Micrococcales	Microbacteriaceae
sq20	4.554574608	3.60211448	9.316507059	5.90E-13	Bacteria	Actinobacteria	Actinobacteria	Frankiales	Geodermatophilaceae	Blastococcus
sq53	4.45809496	2.890946245	8.937992939	3.09E-12	Bacteria	Proteobacteria	Alphaproteobacteria	Rhizobiales	Hyphomicrobiaceae
sq7	4.313709577	3.884386304	8.259250139	5.49E-11	Bacteria	Actinobacteria	Actinobacteria	Micrococcales	Micrococcaceae
sq17	4.13620029	2.200621923	7.824247321	3.62E-10	Bacteria	Proteobacteria	Betaproteobacteria	Burkholderiales	Oxalobacteraceae
sq54	4.052729791	2.745388646	6.954630238	8.34E-09	Bacteria	Actinobacteria	Actinobacteria	Micrococcales	Microbacteriaceae	Curtobacterium
sq39	3.929152194	3.092850804	7.051606938	5.92E-09	Bacteria	Proteobacteria	Betaproteobacteria	Burkholderiales	Oxalobacteraceae	Noviherbaspirillum
sq391	3.914917732	1.398346471	11.41424545	5.90E-17	Bacteria	Proteobacteria	Alphaproteobacteria	Rhizobiales	Rhizobiales_unclassified(0)
sq8	3.817456299	5.133937299	6.862405124	1.16E-08	Bacteria	Actinobacteria	Actinobacteria	Propionibacteriales	Nocardioidaceae	Aeromicrobium
sq59	3.760984234	2.946647152	7.119026427	4.68E-09	Bacteria	Actinobacteria	Actinobacteria	Micrococcales	Microbacteriaceae
sq99	3.6048639	3.098147339	6.905435892	9.81E-09	Bacteria	Actinobacteria	Actinobacteria	Frankiales	Geodermatophilaceae	Geodermatophilus
sq42	3.602777098	2.498567801	7.434266916	1.41E-09	Bacteria	Proteobacteria	Betaproteobacteria	Burkholderiales	Oxalobacteraceae
sq89	3.576106311	2.424674392	5.910684478	4.68E-07	Bacteria	Proteobacteria	Alphaproteobacteria	Sphingomonadales	Sphingomonadaceae
sq152	3.573390601	2.21404967	6.144218876	1.92E-07	Bacteria	Proteobacteria	Alphaproteobacteria	Rhodospirillales	Acetobacteraceae	Roseomonas
sq1	3.536215625	7.615464274	7.333905703	2.15E-09	Bacteria	Actinobacteria	Actinobacteria	Micrococcales	Micrococcaceae
sq136	3.419484718	2.19261913	6.474932839	5.80E-08	Bacteria	Actinobacteria	Actinobacteria	Propionibacteriales	Nocardioidaceae	Nocardioides
sq60	3.366712285	1.943712605	6.677814502	2.56E-08	Bacteria	Proteobacteria	Alphaproteobacteria	Rhizobiales	Hyphomicrobiaceae	Devosia
sq134	3.311281044	2.774431559	5.959186238	3.98E-07	Bacteria	Actinobacteria	Thermoleophilia	Solirubrobacterales	Solirubrobacterales_unclassified(0)
sq162	3.296334657	2.037718891	6.988245744	7.39E-09	Bacteria	Actinobacteria	Actinobacteria	Frankiales	uncultured	uncultured_ge
sq41	3.265939711	2.033267936	5.691873801	1.12E-06	Bacteria	Actinobacteria	Actinobacteria	Propionibacteriales	Nocardioidaceae	Aeromicrobium
sq127	3.262215527	2.736224606	6.424395007	7.11E-08	Bacteria	Proteobacteria	Alphaproteobacteria	Rhodospirillales	Acetobacteraceae
sq56	3.243206404	2.536226412	5.662191512	1.26E-06	Bacteria	Bacteroidetes	Sphingobacteriia	Sphingobacteriales	Sphingobacteriaceae	Mucilaginibacter
sq97	3.232620315	2.927099446	6.15968023	1.83E-07	Bacteria	Actinobacteria	Actinobacteria	Frankiales	Geodermatophilaceae	Modestobacter
sq228	3.175498182	1.402213008	7.13725576	4.48E-09	Bacteria	Proteobacteria	Betaproteobacteria	Burkholderiales	Comamonadaceae
sq303	3.169057887	1.45332637	10.17238236	1.55E-14	Bacteria	Proteobacteria	Betaproteobacteria	Burkholderiales	Comamonadaceae
sq164	3.130223613	1.608257942	6.339643304	9.93E-08	Bacteria	Bacteroidetes	Sphingobacteriia	Sphingobacteriales	Sphingobacteriaceae	Pedobacter
sq109	3.12727924	2.508012323	5.573702623	1.73E-06	Bacteria	Proteobacteria	Alphaproteobacteria	Sphingomonadales	Sphingomonadaceae	Sphingomonas
sq186	3.113343408	1.562152223	6.53118116	4.87E-08	Bacteria	Bacteroidetes	Cytophagia	Cytophagales	Cytophagaceae	Adhaeribacter
sq168	3.092157218	2.306004808	6.293321093	1.12E-07	Bacteria	Actinobacteria	Actinobacteria	Propionibacteriales	Nocardioidaceae	Nocardioides
sq148	3.09108209	2.081892083	5.986319896	3.60E-07	Bacteria	Actinobacteria	Actinobacteria	Micrococcales	Micrococcaceae	Paenarthrobacter
sq139	3.063952026	1.560704602	7.107452606	4.74E-09	Bacteria	Actinobacteria	Actinobacteria	Propionibacteriales	Nocardioidaceae	Aeromicrobium
sq90	3.040223624	3.025462965	7.013642342	6.81E-09	Bacteria	Firmicutes	Bacilli	Bacillales	Bacillales_unclassified(0)
sq254	3.023352709	1.57426103	5.521169552	2.05E-06	Bacteria	Actinobacteria	Actinobacteria	Propionibacteriales	Nocardioidaceae
sq84	3.022958012	2.659339396	6.486196516	5.80E-08	Bacteria	Actinobacteria	Actinobacteria	Propionibacteriales	Nocardioidaceae	Nocardioides
sq351	2.968984659	1.568753065	6.041522669	2.87E-07	Bacteria	Bacteroidetes	Sphingobacteriia	Sphingobacteriales	Chitinophagaceae
sq69	2.958721094	2.110512753	4.961608759	1.76E-05	Bacteria	Bacteroidetes	Cytophagia	Cytophagales	Cytophagaceae	Adhaeribacter
sq165	2.935939354	2.04924551	5.538695928	1.96E-06	Bacteria	Proteobacteria	Alphaproteobacteria	Caulobacterales	Caulobacteraceae	Brevundimonas
sq37	2.926033428	2.077136068	4.303243504	0.00016719	Bacteria	Proteobacteria	Betaproteobacteria	Burkholderiales	Oxalobacteraceae	Massilia
sq18	2.911549935	3.620253156	5.611844615	1.52E-06	Bacteria	Proteobacteria	Betaproteobacteria	Burkholderiales	Burkholderiaceae	Burkholderia-Paraburkholderia
sq472	2.890143384	1.594983033	6.778256908	1.66E-08	Bacteria	Proteobacteria	Alphaproteobacteria	Rhizobiales	Methylobacteriaceae
sq347	2.886264153	1.615897183	5.505718834	2.13E-06	Bacteria	Bacteroidetes	Cytophagia	Cytophagales	Cytophagaceae	Dyadobacter
sq547	2.840763807	1.060191603	8.87946185	3.52E-12	Bacteria	Bacteria_unclassified(0)	Bacteria_unclassified(0)	Bacteria_unclassified(0)	Bacteria_unclassified(0)
sq88	2.834886241	2.39542481	5.882820243	5.20E-07	Bacteria	Proteobacteria	Betaproteobacteria	Burkholderiales	Comamonadaceae
sq189	2.725120795	1.445132833	6.205200785	1.52E-07	Bacteria	Proteobacteria	Betaproteobacteria	Burkholderiales	Oxalobacteraceae
sq180	2.712410256	1.778678142	4.154416932	0.000266788	Bacteria	Actinobacteria	Actinobacteria	Micrococcales	Microbacteriaceae
sq434	2.705637248	1.289846855	7.745160878	4.84E-10	Bacteria	Bacteroidetes	Sphingobacteriia	Sphingobacteriales	Sphingobacteriaceae	Mucilaginibacter
sq401	2.668526478	1.66197094	5.507076558	2.13E-06	Bacteria	Proteobacteria	Alphaproteobacteria	Sphingomonadales	Sphingomonadaceae
sq153	2.64986314	1.869142627	7.452010764	1.38E-09	Bacteria	Actinobacteria	Actinobacteria	Streptomycetales	Streptomycetaceae
sq145	2.574625469	1.953138955	6.212711397	1.50E-07	Bacteria	Actinobacteria	Actinobacteria	Pseudonocardiales	Pseudonocardiaceae	Pseudonocardia
sq268	2.563181429	1.562530763	4.755730127	3.47E-05	Bacteria	Proteobacteria	Alphaproteobacteria	Rhizobiales	Bradyrhizobiaceae	Tardiphaga
sq105	2.458267441	2.198437434	4.85739135	2.51E-05	Bacteria	Acidobacteria	Acidobacteria	Acidobacteriales	Acidobacteriaceae_(Subgroup_1)	Acidobacterium
sq182	2.446863615	1.301408273	7.320587182	2.17E-09	Bacteria	Firmicutes	Bacilli	Bacillales	Planococcaceae	Domibacillus
sq341	2.421058747	1.494265375	5.389728568	3.32E-06	Bacteria	Proteobacteria	Alphaproteobacteria	Rhizobiales	Rhizobiaceae	Rhizobium
sq503	2.357842347	1.100669015	4.825730117	2.71E-05	Bacteria	Bacteria_unclassified(0)	Bacteria_unclassified(0)	Bacteria_unclassified(0)	Bacteria_unclassified(0)
sq480	2.344899386	1.541345128	6.045988484	2.87E-07	Bacteria	Proteobacteria	Betaproteobacteria	Burkholderiales	Alcaligenaceae
sq448	2.334916008	1.88917839	5.751932434	8.79E-07	Bacteria	Actinobacteria	Actinobacteria	Frankiales	Frankiales_unclassified(0)
sq57	2.308997485	3.045646436	5.93905005	4.28E-07	Bacteria	Proteobacteria	Alphaproteobacteria	Rhodospirillales	Acetobacteraceae	uncultured
sq250	2.296465333	1.328991138	4.158842161	0.000264526	Bacteria	Bacteroidetes	Cytophagia	Cytophagales	Cytophagaceae	Dyadobacter
sq252	2.235396215	1.932258355	4.94822383	1.84E-05	Bacteria	Actinobacteria	Actinobacteria	Frankiales	Acidothermaceae	Acidothermus
sq699	2.22637116	1.418400815	5.44127518	2.74E-06	Bacteria	Proteobacteria	Gammaproteobacteria	Xanthomonadales	Xanthomonadaceae	Stenotrophomonas
sq171	2.206134843	2.058825367	4.010017478	0.000411263	Bacteria	Actinobacteria	Actinobacteria	Streptomycetales	Streptomycetaceae	Streptomyces
sq114	2.202200808	2.055660611	3.598998642	0.001422741	Bacteria	Actinobacteria	Actinobacteria	Streptomycetales	Streptomycetaceae	Streptomyces
sq286	2.182878371	1.88168942	4.525774289	7.79E-05	Bacteria	Acidobacteria	Acidobacteria	Acidobacteriales	Acidobacteriaceae_(Subgroup_1)	Acidobacterium
sq32	2.170506567	2.611964031	4.146249149	0.000272876	Bacteria	Actinobacteria	Actinobacteria	Corynebacteriales	Mycobacteriaceae	Mycobacterium
sq622	2.161742271	1.093513191	6.318725807	1.07E-07	Bacteria	Proteobacteria	Alphaproteobacteria	Rhizobiales	Hyphomicrobiaceae
sq144	2.155139373	2.403200659	4.993193597	1.58E-05	Bacteria	Actinobacteria	Actinobacteria	Frankiales	Acidothermaceae	Acidothermus
sq491	2.095226873	1.237362441	4.12922392	0.000286211	Bacteria	Actinobacteria	Actinobacteria	Frankiales	Frankiaceae	Jatrophihabitans
sq40	2.084721429	2.888972338	4.411991463	0.000114524	Bacteria	Actinobacteria	Actinobacteria	Actinobacteria_unclassified(0)	Actinobacteria_unclassified(0)
sq265	2.050910364	1.835524917	4.274009216	0.000180643	Bacteria	Proteobacteria	Alphaproteobacteria	Rhizobiales	Aurantimonadaceae	Aureimonas
sq394	2.045675531	1.660001582	4.189191693	0.000241931	Bacteria	Proteobacteria	Alphaproteobacteria	Rhizobiales	Rhizobiales_unclassified(0)
sq352	1.951553649	1.267328408	4.719540628	3.97E-05	Bacteria	Verrucomicrobia	Verrucomicrobia_unclassified(0)	Verrucomicrobia_unclassified(0)	Verrucomicrobia_unclassified(0)
sq291	1.93661718	1.735153194	3.866012246	0.000643063	Bacteria	Acidobacteria	Acidobacteria	Acidobacteriales	Acidobacteriaceae_(Subgroup_1)
sq138	1.935186847	1.608686365	3.732451745	0.000956877	Bacteria	Bacteroidetes	Sphingobacteriia	Sphingobacteriales	Sphingobacteriaceae	Mucilaginibacter
sq287	1.911713574	1.408311683	5.275282873	5.11E-06	Bacteria	Verrucomicrobia	Spartobacteria	Chthoniobacterales	Chthoniobacteraceae	Chthoniobacter
sq690	1.889658335	1.127783481	5.377187734	3.46E-06	Bacteria	Proteobacteria	Alphaproteobacteria	Caulobacterales	Caulobacteraceae
sq235	1.872686843	1.578870182	4.667007648	4.70E-05	Bacteria	Proteobacteria	Alphaproteobacteria	Rhizobiales	Hyphomicrobiaceae
sq249	1.832853778	1.56254176	3.948183421	0.000496387	Bacteria	Actinobacteria	Actinobacteria	Micrococcales	Microbacteriaceae
sq623	1.828649338	1.466954212	4.428267433	0.000108546	Bacteria	Bacteria_unclassified(0)	Bacteria_unclassified(0)	Bacteria_unclassified(0)	Bacteria_unclassified(0)
sq591	1.827945572	1.17328689	4.570551133	6.67E-05	Bacteria	Actinobacteria	Actinobacteria	Micromonosporales	Micromonosporaceae	Actinoplanes
sq325	1.817040869	1.483434354	3.950970772	0.000494748	Bacteria	Actinobacteria	Actinobacteria	Streptomycetales	Streptomycetaceae
sq511	1.78648547	1.700717478	4.852031872	2.52E-05	Bacteria	Proteobacteria	Gammaproteobacteria	Xanthomonadales	Xanthomonadales_unclassified(0)
sq193	1.764531695	2.064084543	3.810493723	0.000757077	Bacteria	Proteobacteria	Alphaproteobacteria	Rhizobiales	Bradyrhizobiaceae	Tardiphaga
sq253	1.7471127	2.121189603	3.89284332	0.000598763	Bacteria	Bacteria_unclassified(0)	Bacteria_unclassified(0)	Bacteria_unclassified(0)	Bacteria_unclassified(0)
sq436	1.742475171	1.470598985	3.789764226	0.000795736	Bacteria	Actinobacteria	Actinobacteria	Frankiales	Acidothermaceae	Acidothermus
sq295	1.716786476	1.19613011	3.758811991	0.000878843	Bacteria	Proteobacteria	Alphaproteobacteria	Sphingomonadales	Sphingomonadales_unclassified(0)
sq387	1.698281845	1.849204676	4.120093398	0.000293792	Bacteria	Proteobacteria	Alphaproteobacteria	Caulobacterales	Caulobacteraceae	Phenylobacterium
sq102	1.693851448	3.044754449	4.503226117	8.35E-05	Bacteria	Acidobacteria	Acidobacteria	Acidobacteriales	Acidobacteriaceae_(Subgroup_1)	Acidobacterium
sq35	1.670944269	2.52050896	3.843179128	0.000692403	Bacteria	Proteobacteria	Gammaproteobacteria	Xanthomonadales	uncultured	uncultured_ge
sq143	1.669700029	2.381086268	4.088448375	0.000322746	Bacteria	Proteobacteria	Betaproteobacteria	Burkholderiales	Comamonadaceae	Variovorax
sq107	1.668446241	2.178109298	2.991809327	0.00799926	Bacteria	Actinobacteria	Actinobacteria	Micrococcales	Microbacteriaceae
sq11	1.637920917	4.044992535	4.28142804	0.000177099	Bacteria	Actinobacteria	Actinobacteria	Frankiales	Geodermatophilaceae	Blastococcus
sq339	1.636501371	1.434340812	3.030139603	0.007297978	Bacteria	Firmicutes	Bacilli	Bacillales	Bacillaceae	Bacillus
sq977	1.633624107	1.029152082	3.995320736	0.000430658	Bacteria	Chloroflexi	SBR2076	SBR2076_or	SBR2076_fa	SBR2076_ge
sq364	1.612295432	1.882308324	4.115010343	0.000297143	Bacteria	Proteobacteria	Gammaproteobacteria	Pseudomonadales	Pseudomonadaceae	Pseudomonas
sq238	1.573635779	1.644209861	2.855205842	0.011170904	Bacteria	Proteobacteria	Alphaproteobacteria	Sphingomonadales	Sphingomonadaceae	Sphingomonas
sq277	1.55929303	2.364641366	3.789169134	0.000795736	Bacteria	Proteobacteria	Alphaproteobacteria	Caulobacterales	Caulobacteraceae	Caulobacter
sq272	1.540621954	1.465622924	2.855383494	0.011170904	Bacteria	Bacteroidetes	Flavobacteriia	Flavobacteriales	Flavobacteriaceae	Flavobacterium
sq636	1.53495128	1.334767453	3.608158434	0.001387317	Bacteria	Proteobacteria	Alphaproteobacteria	Caulobacterales	Caulobacteraceae
sq330	1.514643728	1.366817599	2.822589779	0.012062429	Bacteria	Bacteroidetes	Sphingobacteriia	Sphingobacteriales	Sphingobacteriaceae	Pedobacter
sq675	1.51205872	1.141918119	3.867127297	0.000643063	Bacteria	Proteobacteria	Alphaproteobacteria	Caulobacterales	Caulobacteraceae
sq378	1.511247448	1.420921888	3.500589201	0.001900978	Bacteria	Actinobacteria	Thermoleophilia	Solirubrobacterales	Solirubrobacterales_unclassified(0)
sq499	1.510407487	1.756513608	4.289924253	0.000174335	Bacteria	Firmicutes	Bacilli	Bacillales	Bacillales_unclassified(0)
sq376	1.488022647	1.56265165	3.664014704	0.001161153	Bacteria	Actinobacteria	Thermoleophilia	Solirubrobacterales	Solirubrobacterales_unclassified(0)
sq538	1.485740302	1.355045093	3.322979432	0.003212134	Bacteria	Proteobacteria	Deltaproteobacteria	Myxococcales	Haliangiaceae	Haliangium
sq198	1.468154283	1.598659534	3.724933631	0.00097614	Bacteria	Proteobacteria	Alphaproteobacteria	Rhizobiales	Roseiarcaceae	Roseiarcus
sq16	1.466515119	4.643871932	4.384628347	0.00012576	Bacteria	Actinobacteria	Actinobacteria	Propionibacteriales	Nocardioidaceae	Nocardioides
sq173	1.462689222	2.780410503	4.940494153	1.85E-05	Bacteria	Bacteria_unclassified(0)	Bacteria_unclassified(0)	Bacteria_unclassified(0)	Bacteria_unclassified(0)
sq19	1.4436611	3.698438245	3.354169129	0.002937849	Bacteria	Proteobacteria	Betaproteobacteria	Burkholderiales	Oxalobacteraceae	Massilia
sq611	1.387881581	1.127041324	3.359441446	0.002903521	Bacteria	Proteobacteria	Alphaproteobacteria	Rhizobiales	Rhizobiaceae
sq759	1.386970521	1.354790364	3.469315537	0.002096208	Bacteria	Planctomycetes	Phycisphaerae	Tepidisphaerales	Tepidisphaeraceae	Tepidisphaeraceae_ge
sq967	1.375450715	1.233475504	4.031028482	0.00038652	Bacteria	Proteobacteria	Deltaproteobacteria	Myxococcales	BIrii41	BIrii41_ge
sq1405	1.368883273	0.927319421	3.888345569	0.000602028	Bacteria	Bacteria_unclassified(0)	Bacteria_unclassified(0)	Bacteria_unclassified(0)	Bacteria_unclassified(0)
sq163	1.362239775	1.300177714	2.984026818	0.00811002	Bacteria	Proteobacteria	Alphaproteobacteria	Rhodospirillales	Acetobacteraceae	uncultured
sq500	1.358894038	1.234908249	3.321509794	0.003212134	Bacteria	Actinobacteria	Actinobacteria	Actinobacteria_unclassified(0)	Actinobacteria_unclassified(0)
sq483	1.352894272	1.70437887	4.045747853	0.000371628	Bacteria	Planctomycetes	Planctomycetacia	Planctomycetales	Planctomycetaceae	uncultured
sq242	1.352165591	1.682184245	3.151450903	0.005239902	Bacteria	Proteobacteria	Alphaproteobacteria	Rhodospirillales	Acetobacteraceae	uncultured
sq270	1.348948634	2.026667274	3.247787081	0.003918303	Bacteria	Actinobacteria	Actinobacteria	Frankiales	Frankiales_unclassified(0)
sq95	1.348526177	3.348022031	4.071369322	0.000341022	Bacteria	Proteobacteria	Gammaproteobacteria	Pseudomonadales	Pseudomonadaceae	Pseudomonas
sq779	1.338667696	1.160632143	3.423514802	0.002409456	Bacteria	Bacteroidetes	Sphingobacteriia	Sphingobacteriales	Chitinophagaceae
sq421	1.313518728	1.214043046	2.764094644	0.014010588	Bacteria	Actinobacteria	Actinobacteria	Streptosporangiales	Streptosporangiaceae	Sphaerisporangium
sq360	1.309921273	1.195866246	3.038266411	0.007155342	Bacteria	Cyanobacteria	Melainabacteria	Obscuribacterales	Obscuribacterales_fa	Obscuribacterales_ge
sq175	1.296213588	1.904951712	2.410871061	0.032104	Bacteria	Actinobacteria	Actinobacteria	Streptomycetales	Streptomycetaceae	Streptomyces
sq290	1.245537421	1.778240073	2.644375715	0.018697307	Bacteria	Verrucomicrobia	Spartobacteria	Chthoniobacterales	DA101_soil_group	DA101_soil_group_ge
sq976	1.242891897	1.050014637	5.492517104	2.23E-06	Bacteria	Proteobacteria	Alphaproteobacteria	Sphingomonadales	Sphingomonadaceae
sq321	1.232642895	1.308716141	3.319830059	0.003212952	Bacteria	Proteobacteria	Alphaproteobacteria	Caulobacterales	Caulobacteraceae	Brevundimonas
sq247	1.232635535	1.585833968	2.473926606	0.02755691	Bacteria	Actinobacteria	Actinobacteria	Streptomycetales	Streptomycetaceae	Streptomyces
sq202	1.222161581	3.02944044	2.968684025	0.008411544	Bacteria	Actinobacteria	Thermoleophilia	Gaiellales	Gaiellales_unclassified(0)
sq80	1.208279812	2.72867168	2.692543936	0.016702796	Bacteria	Actinobacteria	Actinobacteria	Streptomycetales	Streptomycetaceae	Streptomyces
sq280	1.205049762	2.140182096	2.912961855	0.009780388	Bacteria	Proteobacteria	Betaproteobacteria	Betaproteobacteria_unclassified(0)	Betaproteobacteria_unclassified(0)
sq22	1.195588155	4.202936176	2.53356663	0.024060701	Bacteria	Firmicutes	Bacilli	Bacillales	Bacillales_unclassified(0)
sq5	1.187294958	5.229115353	2.946964923	0.008929529	Bacteria	Actinobacteria	Actinobacteria	Corynebacteriales	Mycobacteriaceae	Mycobacterium
sq108	1.178182202	1.785580617	2.293637079	0.040942696	Bacteria	Acidobacteria	Subgroup_2	Subgroup_2_or	Subgroup_2_fa	Subgroup_2_ge
sq608	1.16906007	1.296098193	3.130873946	0.005555647	Bacteria	Actinobacteria	Actinobacteria	Frankiales	Frankiales_unclassified(0)
sq172	1.164770545	2.647682869	3.112289378	0.005824835	Bacteria	Actinobacteria	Thermoleophilia	Solirubrobacterales	Solirubrobacterales_unclassified(0)
sq567	1.139443579	1.114555056	2.251444441	0.044976926	Bacteria	Acidobacteria	Acidobacteria	Acidobacteriales	Acidobacteriaceae_(Subgroup_1)
sq178	1.134353059	2.199800531	2.901391726	0.010027512	Bacteria	Proteobacteria	Alphaproteobacteria	Rhizobiales	Rhizobiales_unclassified(0)
sq344	1.122117891	2.202755434	2.634236893	0.018922267	Bacteria	Actinobacteria	Thermoleophilia	Gaiellales	Gaiellales_unclassified(0)
sq306	1.116879131	1.600409991	2.881892664	0.01047481	Bacteria	Actinobacteria	Actinobacteria	Propionibacteriales	Nocardioidaceae	Nocardioides
sq156	1.103508565	1.85583389	2.476848677	0.027448635	Bacteria	Planctomycetes	Planctomycetacia	Planctomycetales	Planctomycetaceae
sq664	1.062384089	1.332009179	2.70166355	0.016351166	Bacteria	Actinobacteria	Actinobacteria	Actinobacteria_unclassified(0)	Actinobacteria_unclassified(0)
sq728	1.059852131	1.195393108	2.766850256	0.013990796	Bacteria	Proteobacteria	Alphaproteobacteria	Caulobacterales	Caulobacteraceae
sq29	1.027681935	3.650215254	2.760134473	0.014109432	Bacteria	Proteobacteria	Alphaproteobacteria	Rhizobiales	Roseiarcaceae	Roseiarcus
sq707	1.006617968	0.971583753	2.564742883	0.022319592	Bacteria	Firmicutes	Clostridia	Clostridiales	Family_XVIII
sq686	0.986918208	1.258044095	2.449272792	0.029280922	Bacteria	Acidobacteria	Acidobacteria	Acidobacteriales	Acidobacteriaceae_(Subgroup_1)	Granulicella
sq621	0.986550831	1.431999783	2.829727613	0.011970041	Bacteria	Proteobacteria	Alphaproteobacteria	Rhodospirillales	Acetobacteraceae
sq15	0.979185569	5.77355126	3.563818458	0.001565758	Bacteria	Actinobacteria	Actinobacteria	Micrococcales	Microbacteriaceae
sq577	0.972143102	1.156079471	2.640834894	0.018730432	Bacteria	Actinobacteria	Actinobacteria	Micrococcales	Promicromonosporaceae	Promicromonospora
sq33	0.909917355	3.725613184	2.738619	0.014928866	Bacteria	Actinobacteria	Thermoleophilia	Solirubrobacterales	Solirubrobacterales_unclassified(0)
sq13	0.898975676	4.481671445	2.225015747	0.047818648	Bacteria	Verrucomicrobia	Spartobacteria	Chthoniobacterales	Chthoniobacterales_unclassified(0)
sq149	0.854488016	2.709317153	2.425788827	0.031005604	Bacteria	Proteobacteria	Alphaproteobacteria	Caulobacterales	Caulobacteraceae	Brevundimonas
sq58	0.839869003	3.353908732	2.523247351	0.024559478	Bacteria	Actinobacteria	Thermoleophilia	Solirubrobacterales	Solirubrobacterales_unclassified(0)
sq233	0.782092991	2.565374749	2.663836384	0.017933458	Bacteria	Actinobacteria	Actinobacteria	Frankiales	uncultured	uncultured_ge
sq128	0.778654954	2.720086353	2.316909107	0.038901609	Bacteria	Acidobacteria	Subgroup_2	Subgroup_2_or	Subgroup_2_fa	Subgroup_2_ge
sq730	0.717301002	1.503548197	2.532383592	0.024060701	Bacteria	Proteobacteria	Alphaproteobacteria	Rhodospirillales	Rhodospirillales_unclassified(0)
sq757	0.710706657	1.370145872	2.38300979	0.034106065	Bacteria	Armatimonadetes	Chthonomonadetes	Chthonomonadales	Chthonomonadaceae	Chthonomonas
sq9	0.680368669	5.781743769	2.346704659	0.03686662	Bacteria	Proteobacteria	Betaproteobacteria	Burkholderiales	Burkholderiaceae	Burkholderia-Paraburkholderia
sq209	0.672520206	2.797822888	2.39932755	0.03282965	Bacteria	Actinobacteria	Thermoleophilia	Gaiellales	uncultured	uncultured_ge
sq222	0.672079426	1.599347429	2.291058587	0.041063162	Bacteria	Firmicutes	Bacilli	Bacillales	Bacillaceae	Bacillus
sq465	0.624123688	1.145661436	2.628390578	0.019077449	Bacteria	Verrucomicrobia	Verrucomicrobiae	Verrucomicrobiales	Verrucomicrobiaceae
sq157	-0.334111503	1.645536803	-2.28189656	0.041863074	Bacteria	Chloroflexi	KD4-96	KD4-96_or	KD4-96_fa	KD4-96_ge
sq924	-0.468188508	1.142015961	-2.990179178	0.00799926	Bacteria	Proteobacteria	Betaproteobacteria	Nitrosomonadales	Nitrosomonadaceae	uncultured
sq1149	-0.473164147	0.95521619	-2.404272288	0.032534066	Bacteria	Proteobacteria	Alphaproteobacteria	Rhizobiales	Hyphomicrobiaceae
sq523	-0.509909543	1.394861449	-2.702766584	0.016351166	Bacteria	Planctomycetes	Planctomycetacia	Planctomycetales	Planctomycetaceae	Pir4_lineage
sq14	-0.556893684	6.294932202	-2.507068282	0.025539191	Bacteria	Verrucomicrobia	Spartobacteria	Chthoniobacterales	DA101_soil_group	DA101_soil_group_ge
sq329	-0.613454974	1.801388967	-2.977498418	0.008231473	Bacteria	Proteobacteria	Alphaproteobacteria	Rhizobiales	Hyphomicrobiaceae	Pedomicrobium
sq496	-0.634287933	1.346207618	-2.991136266	0.00799926	Bacteria	Proteobacteria	Alphaproteobacteria	Rhizobiales	JG34-KF-361	JG34-KF-361_ge
sq1089	-0.634572642	1.001227113	-2.766071506	0.013990796	Bacteria	Proteobacteria	Alphaproteobacteria	Caulobacterales	Hyphomonadaceae	Woodsholea
sq840	-0.641326505	1.318906373	-3.001344159	0.007845032	Bacteria	Actinobacteria	Acidimicrobiia	Acidimicrobiales	uncultured	uncultured_ge
sq1085	-0.673362341	0.852911224	-2.567624124	0.022232642	Bacteria	Proteobacteria	Alphaproteobacteria	Rhizobiales	A0839	A0839_ge
sq1250	-0.701318913	0.954861539	-2.334230225	0.037640977	Bacteria	Proteobacteria	Betaproteobacteria	Betaproteobacteria_unclassified(0)	Betaproteobacteria_unclassified(0)
sq1155	-0.713158208	0.935660783	-3.566107252	0.001562438	Bacteria	Acidobacteria	Acidobacteria	Acidobacteriales	Acidobacteriaceae_(Subgroup_1)
sq485	-0.725823273	1.302304997	-6.052428241	2.84E-07	Bacteria	Proteobacteria	Alphaproteobacteria	Sphingomonadales	Sphingomonadales_unclassified(0)
sq593	-0.755205316	1.534710246	-2.533384645	0.024060701	Bacteria	Proteobacteria	Alphaproteobacteria	Rhizobiales	Rhizobiales_unclassified(0)
sq1382	-0.780316617	0.892037287	-2.21060552	0.049187059	Bacteria	Planctomycetes	Planctomycetacia	Planctomycetales	Planctomycetaceae
sq297	-0.783455814	2.560444245	-2.781733478	0.013496457	Bacteria	Proteobacteria	Alphaproteobacteria	Rhizobiales	Phyllobacteriaceae	Mesorhizobium
sq698	-0.802807866	1.341627742	-2.662459196	0.017933458	Bacteria	Verrucomicrobia	Spartobacteria	Chthoniobacterales	Chthoniobacteraceae	Chthoniobacter
sq1201	-0.814178944	1.0044806	-2.332014454	0.037717851	Bacteria	Acidobacteria	Blastocatellia	Blastocatellales	Blastocatellaceae_(Subgroup_4)	11-24
sq961	-0.820791291	1.018626751	-2.642889475	0.018699163	Bacteria	Actinobacteria	Thermoleophilia	Solirubrobacterales	Elev-16S-1332	Elev-16S-1332_ge
sq991	-0.823849024	1.169639717	-2.730836354	0.015195687	Bacteria	Proteobacteria	Alphaproteobacteria	Rhizobiales	Xanthobacteraceae
sq594	-0.824361492	1.711365831	-2.636482127	0.018880415	Bacteria	Proteobacteria	Betaproteobacteria	SC-I-84	SC-I-84_fa	SC-I-84_ge
sq27	-0.831717029	4.330430865	-2.304625157	0.03997549	Bacteria	Actinobacteria	Actinobacteria	Corynebacteriales	Mycobacteriaceae	Mycobacterium
sq6	-0.846698263	7.570757508	-3.290754773	0.003454416	Bacteria	Actinobacteria	Actinobacteria	Corynebacteriales	Mycobacteriaceae	Mycobacterium
sq552	-0.846877582	1.190960797	-2.221382606	0.048078743	Bacteria	Chloroflexi	Thermomicrobia	JG30-KF-CM45	JG30-KF-CM45_fa	JG30-KF-CM45_ge
sq466	-0.849177231	2.095100117	-2.660495443	0.01795861	Bacteria	Planctomycetes	Planctomycetacia	Planctomycetales	Planctomycetaceae
sq177	-0.85488532	2.216834263	-2.342795461	0.037099619	Bacteria	Gemmatimonadetes	Gemmatimonadetes	Gemmatimonadales	Gemmatimonadaceae	uncultured
sq760	-0.857858862	1.121870632	-2.669480638	0.017731959	Bacteria	Verrucomicrobia	Spartobacteria	Chthoniobacterales	DA101_soil_group	DA101_soil_group_ge
sq73	-0.864311999	3.839939337	-2.612093504	0.019866631	Bacteria	Chloroflexi	KD4-96	KD4-96_or	KD4-96_fa	KD4-96_ge
sq258	-0.872549063	2.393249413	-2.592696747	0.020859169	Bacteria	Proteobacteria	Gammaproteobacteria	Xanthomonadales	Xanthomonadales_Incertae_Sedis	Acidibacter
sq561	-0.909404676	1.157944782	-2.887172207	0.010360378	Bacteria	Gemmatimonadetes	Gemmatimonadetes	Gemmatimonadales	Gemmatimonadaceae	uncultured
sq343	-0.916312849	2.157418811	-3.070578685	0.006520151	Bacteria	Firmicutes	Clostridia	Clostridiales	Peptococcaceae	Desulfosporosinus
sq216	-0.917152651	3.248187957	-3.259203739	0.003798525	Bacteria	Actinobacteria	Acidimicrobiia	Acidimicrobiales	Acidimicrobiales_unclassified(0)
sq710	-0.945926072	1.129624717	-2.373309416	0.034708245	Bacteria	Planctomycetes	Planctomycetacia	Planctomycetales	Planctomycetaceae
sq4	-0.954282371	5.919109468	-2.629639042	0.019077449	Bacteria	Actinobacteria	Actinobacteria	Corynebacteriales	Mycobacteriaceae	Mycobacterium
sq304	-0.963071074	2.132421949	-2.34796068	0.03686662	Bacteria	Proteobacteria	Betaproteobacteria	Burkholderiales	Comamonadaceae	Rhizobacter
sq662	-0.967896464	1.353148693	-3.316995452	0.003225729	Bacteria	Actinobacteria	Acidimicrobiia	Acidimicrobiales	Acidimicrobiales_unclassified(0)
sq338	-0.971499208	2.145153623	-2.825219842	0.012022729	Bacteria	Acidobacteria	Subgroup_6	Subgroup_6_or	Subgroup_6_fa	Subgroup_6_ge
sq112	-0.975245915	3.218643417	-3.228127736	0.004147602	Bacteria	Chloroflexi	Gitt-GS-136	Gitt-GS-136_or	Gitt-GS-136_fa	Gitt-GS-136_ge
sq140	-0.982353488	2.671672301	-2.376426028	0.034558378	Bacteria	Actinobacteria	Actinobacteria	Micromonosporales	Micromonosporaceae
sq68	-0.994511114	4.506787579	-3.801753643	0.000775707	Bacteria	Acidobacteria	Subgroup_6	Subgroup_6_or	Subgroup_6_fa	Subgroup_6_ge
sq996	-0.999508111	0.976814265	-3.715023075	0.001004017	Bacteria	Acidobacteria	Solibacteres	Solibacterales	Solibacteraceae_(Subgroup_3)	Candidatus_Solibacter
sq382	-1.004571469	1.80320238	-4.715830901	3.99E-05	Bacteria	Acidobacteria	Blastocatellia	Blastocatellales	Blastocatellaceae_(Subgroup_4)	RB41
sq444	-1.00581149	1.200886384	-5.575654148	1.73E-06	Bacteria	Proteobacteria	Betaproteobacteria	SC-I-84	SC-I-84_fa	SC-I-84_ge
sq474	-1.006106819	1.543057538	-3.891724445	0.000598763	Bacteria	Acidobacteria	Subgroup_17	Subgroup_17_or	Subgroup_17_fa	Subgroup_17_ge
sq129	-1.015183047	3.146079806	-3.001471883	0.007845032	Bacteria	Planctomycetes	Planctomycetacia	Planctomycetales	Planctomycetaceae	Pir4_lineage
sq931	-1.015473895	1.298973236	-3.576633846	0.001516697	Bacteria	Chloroflexi	S085	S085_or	S085_fa	S085_ge
sq87	-1.018367235	3.901246667	-2.874224229	0.010664215	Bacteria	Verrucomicrobia	Spartobacteria	Chthoniobacterales	DA101_soil_group	DA101_soil_group_ge
sq125	-1.038755512	2.169947594	-2.326656815	0.038095022	Bacteria	Proteobacteria	Gammaproteobacteria	Xanthomonadales	uncultured	uncultured_ge
sq660	-1.040432505	1.133070334	-5.246776338	5.69E-06	Bacteria	Proteobacteria	Deltaproteobacteria	NB1-j	NB1-j_fa	NB1-j_ge
sq226	-1.054944133	1.858598469	-2.494727775	0.026286196	Bacteria	Actinobacteria	Thermoleophilia	Solirubrobacterales	Solirubrobacteraceae	Solirubrobacter
sq821	-1.069052076	1.100350335	-3.390935152	0.002650339	Bacteria	Chloroflexi	JG37-AG-4	JG37-AG-4_or	JG37-AG-4_fa	JG37-AG-4_ge
sq184	-1.069898658	1.892612033	-5.206354724	6.66E-06	Bacteria	Acidobacteria	Subgroup_6	Subgroup_6_or	Subgroup_6_fa	Subgroup_6_ge
sq263	-1.072513796	1.827708049	-3.307845746	0.003287937	Bacteria	Actinobacteria	Thermoleophilia	Gaiellales	Gaiellaceae	Gaiella
sq508	-1.081701083	1.176979681	-2.890165099	0.01031571	Bacteria	Verrucomicrobia	Verrucomicrobia_unclassified(0)	Verrucomicrobia_unclassified(0)	Verrucomicrobia_unclassified(0)
sq423	-1.083271763	2.009883432	-3.669579427	0.00114592	Bacteria	Actinobacteria	Thermoleophilia	Gaiellales	Gaiellales_unclassified(0)
sq240	-1.085950164	1.478444184	-2.340860504	0.037148629	Bacteria	Actinobacteria	Actinobacteria	Frankiales	Acidothermaceae	Acidothermus
sq160	-1.09940059	3.467449627	-3.702199445	0.001043038	Bacteria	Planctomycetes	Planctomycetacia	Planctomycetales	Planctomycetaceae	Singulisphaera
sq104	-1.107373708	2.960717294	-2.826062674	0.012022729	Bacteria	Actinobacteria	Actinobacteria	Micromonosporales	Micromonosporaceae
sq907	-1.122275714	1.029791269	-4.883811617	2.31E-05	Bacteria	Proteobacteria	Deltaproteobacteria	Myxococcales	Polyangiaceae	Sorangium
sq624	-1.127061827	1.363022237	-3.115866266	0.005789325	Bacteria	Actinobacteria	Acidimicrobiia	Acidimicrobiales	Acidimicrobiales_unclassified(0)
sq44	-1.152401935	1.904696749	-3.634686577	0.00127552	Bacteria	Verrucomicrobia	Spartobacteria	Chthoniobacterales	Chthoniobacterales_unclassified(0)
sq113	-1.18502985	1.646601618	-3.021691928	0.007450468	Bacteria	Verrucomicrobia	Spartobacteria	Chthoniobacterales	DA101_soil_group	DA101_soil_group_ge
sq121	-1.188153034	2.736626966	-3.697159841	0.001055009	Bacteria	Proteobacteria	Alphaproteobacteria	Rhizobiales	Phyllobacteriaceae	Phyllobacterium
sq706	-1.191221146	1.219496616	-4.82587664	2.71E-05	Bacteria	Actinobacteria	Acidimicrobiia	Acidimicrobiales	Acidimicrobiales_unclassified(0)
sq227	-1.193840035	2.665834051	-4.283002538	0.000177099	Bacteria	Actinobacteria	Thermoleophilia	Gaiellales	uncultured	uncultured_ge
sq320	-1.229989284	1.514825243	-4.967556466	1.74E-05	Bacteria	Planctomycetes	Planctomycetacia	Planctomycetales	Planctomycetaceae	Pir4_lineage
sq741	-1.230426616	1.137818076	-7.311234032	2.17E-09	Bacteria	Chloroflexi	Anaerolineae	Anaerolineales	Anaerolineaceae	uncultured
sq30	-1.230766962	2.546346104	-3.101060911	0.00599937	Bacteria	Actinobacteria	Thermoleophilia	Solirubrobacterales	288-2	288-2_ge
sq937	-1.237674244	1.222227798	-4.013048777	0.000409599	Bacteria	Planctomycetes	Phycisphaerae	Tepidisphaerales	Tepidisphaeraceae	Tepidisphaeraceae_ge
sq23	-1.240566223	4.390916398	-3.411164209	0.002495029	Bacteria	Chloroflexi	KD4-96	KD4-96_or	KD4-96_fa	KD4-96_ge
sq82	-1.241294182	1.947151755	-2.927349767	0.009418184	Bacteria	Actinobacteria	Actinobacteria	Corynebacteriales	Mycobacteriaceae	Mycobacterium
sq541	-1.263360567	1.233310385	-2.910831568	0.009797847	Bacteria	Actinobacteria	Actinobacteria	Frankiales	Frankiales_unclassified(0)
sq400	-1.266058431	1.331256208	-5.39867749	3.24E-06	Bacteria	Proteobacteria	Gammaproteobacteria	Gammaproteobacteria_unclassified(0)	Gammaproteobacteria_unclassified(0)
sq26	-1.280781444	4.380965355	-3.510916316	0.001847095	Bacteria	Proteobacteria	Alphaproteobacteria	Rhizobiales	Bradyrhizobiaceae	Bradyrhizobium
sq475	-1.311814012	1.630670543	-4.229047685	0.000210307	Bacteria	Planctomycetes	Planctomycetacia	Planctomycetales	Planctomycetaceae
sq546	-1.313305733	1.263959183	-8.40655334	3.03E-11	Bacteria	Proteobacteria	Alphaproteobacteria	Rhizobiales	Hyphomicrobiaceae	Pedomicrobium
sq533	-1.318582871	1.57740546	-3.979451887	0.000449796	Bacteria	Proteobacteria	Betaproteobacteria	SC-I-84	SC-I-84_fa	SC-I-84_ge
sq630	-1.329124304	1.339019336	-5.322078664	4.25E-06	Bacteria	Actinobacteria	Thermoleophilia	Thermoleophilia_unclassified(0)	Thermoleophilia_unclassified(0)
sq63	-1.335676758	2.478366963	-3.091864299	0.006140615	Bacteria	Actinobacteria	Actinobacteria	Corynebacteriales	Mycobacteriaceae	Mycobacterium
sq192	-1.354779657	2.504869326	-4.85167072	2.52E-05	Bacteria	Proteobacteria	Alphaproteobacteria	Rhizobiales	Hyphomicrobiaceae	Hyphomicrobium
sq141	-1.373517782	2.371584886	-3.586235645	0.001476825	Bacteria	Chloroflexi	KD4-96	KD4-96_or	KD4-96_fa	KD4-96_ge
sq117	-1.393161126	3.205767979	-4.333289004	0.000150537	Bacteria	Nitrospirae	Nitrospira	Nitrospirales	0319-6A21	0319-6A21_ge
sq615	-1.394480258	1.210674226	-4.944640297	1.84E-05	Bacteria	Acidobacteria	Blastocatellia	Blastocatellales	Blastocatellaceae_(Subgroup_4)	RB41
sq183	-1.398025387	2.016849116	-3.441778673	0.002282095	Bacteria	Acidobacteria	Blastocatellia	Blastocatellales	Blastocatellaceae_(Subgroup_4)	RB41
sq412	-1.413733841	1.555273717	-6.292465045	1.12E-07	Bacteria	Acidobacteria	Holophagae	Subgroup_7	Subgroup_7_fa	Subgroup_7_ge
sq203	-1.417292042	2.425596828	-3.685628121	0.00109111	Bacteria	Acidobacteria	Subgroup_6	Subgroup_6_or	Subgroup_6_fa	Subgroup_6_ge
sq416	-1.421867607	1.284970086	-3.387025905	0.002669993	Bacteria	Chloroflexi	KD4-96	KD4-96_or	KD4-96_fa	KD4-96_ge
sq259	-1.427786425	1.378463942	-3.518163753	0.001813123	Bacteria	Actinobacteria	Thermoleophilia	Solirubrobacterales	Elev-16S-1332	Elev-16S-1332_ge
sq196	-1.431637284	2.385500045	-3.837343771	0.000702256	Bacteria	Verrucomicrobia	Spartobacteria	Chthoniobacterales	DA101_soil_group	DA101_soil_group_ge
sq526	-1.464234791	1.2085725	-4.038616011	0.000378685	Bacteria	Proteobacteria	Alphaproteobacteria	Rhizobiales	Phyllobacteriaceae
sq294	-1.469027707	1.443650974	-6.90751953	9.81E-09	Bacteria	Nitrospirae	Nitrospira	Nitrospirales	0319-6A21	0319-6A21_ge
sq111	-1.483594917	2.651889955	-4.237945711	0.000205057	Bacteria	Proteobacteria	Alphaproteobacteria	Rhizobiales	Bradyrhizobiaceae
sq361	-1.489739649	1.950789767	-4.136050791	0.000281197	Bacteria	Proteobacteria	Betaproteobacteria	Nitrosomonadales	Nitrosomonadaceae	uncultured
sq204	-1.491011516	2.246771957	-4.382981678	0.00012576	Bacteria	Proteobacteria	Alphaproteobacteria	Rhizobiales	MNG7	MNG7_ge
sq126	-1.5009808	3.10515205	-4.089230278	0.000322746	Bacteria	Acidobacteria	Subgroup_6	Subgroup_6_or	Subgroup_6_fa	Subgroup_6_ge
sq646	-1.508573426	1.338889752	-4.510545193	8.19E-05	Bacteria	Acidobacteria	Blastocatellia	Blastocatellales	Blastocatellaceae_(Subgroup_4)
sq969	-1.52256345	1.229783159	-4.84513248	2.56E-05	Bacteria	Proteobacteria	Alphaproteobacteria	Rhodospirillales	Rhodospirillales_Incertae_Sedis	Reyranella
sq281	-1.526127722	2.88775349	-5.616719321	1.51E-06	Bacteria	Acidobacteria	Subgroup_17	Subgroup_17_or	Subgroup_17_fa	Subgroup_17_ge
sq305	-1.53364602	1.874915017	-3.98131726	0.000449796	Bacteria	Verrucomicrobia	Spartobacteria	Chthoniobacterales	DA101_soil_group	DA101_soil_group_ge
sq1026	-1.539029267	1.02456288	-6.47590656	5.80E-08	Bacteria	Planctomycetes	Planctomycetacia	Planctomycetales	Planctomycetaceae	Planctomyces
sq197	-1.550514695	1.522530335	-3.312179567	0.003259171	Bacteria	Verrucomicrobia	Spartobacteria	Chthoniobacterales	DA101_soil_group	DA101_soil_group_ge
sq625	-1.565707583	1.345119472	-4.492116354	8.64E-05	Bacteria	Bacteroidetes	Sphingobacteriia	Sphingobacteriales	Chitinophagaceae	uncultured
sq64	-1.569970315	3.266744077	-3.812075935	0.000757077	Bacteria	Proteobacteria	Alphaproteobacteria	Rhizobiales	Rhizobiales_unclassified(0)
sq166	-1.586860952	1.774885039	-6.305929921	1.10E-07	Bacteria	Proteobacteria	Betaproteobacteria	Burkholderiales	Alcaligenaceae	uncultured
sq638	-1.61345528	1.377858473	-3.795617004	0.000787616	Bacteria	Acidobacteria	Subgroup_6	Subgroup_6_or	Subgroup_6_fa	Subgroup_6_ge
sq671	-1.614691362	1.121519671	-7.473708044	1.32E-09	Bacteria	Proteobacteria	Betaproteobacteria	Nitrosomonadales	Nitrosomonadaceae	uncultured
sq855	-1.642566092	1.332697468	-6.261466692	1.23E-07	Bacteria	Proteobacteria	Betaproteobacteria	TRA3-20	TRA3-20_fa	TRA3-20_ge
sq219	-1.656918296	1.8905374	-3.81434219	0.000756362	Bacteria	Proteobacteria	Deltaproteobacteria	Desulfuromonadales	Desulfuromonadales_unclassified(0)
sq12	-1.659562814	3.767789651	-3.335627944	0.003101979	Bacteria	Verrucomicrobia	Spartobacteria	Chthoniobacterales	DA101_soil_group	DA101_soil_group_ge
sq639	-1.669652644	1.106305574	-4.16583655	0.000261699	Bacteria	Acidobacteria	Subgroup_6	Subgroup_6_or	Subgroup_6_fa	Subgroup_6_ge
sq369	-1.670503413	2.197935201	-5.549500246	1.90E-06	Bacteria	Proteobacteria	Alphaproteobacteria	Rhizobiales	Phyllobacteriaceae
sq438	-1.69602198	1.321079189	-4.158778603	0.000264526	Bacteria	Proteobacteria	Alphaproteobacteria	Rhizobiales	Hyphomicrobiaceae	Pedomicrobium
sq318	-1.707541683	1.667765245	-4.806899345	2.86E-05	Bacteria	Acidobacteria	Subgroup_6	Subgroup_6_or	Subgroup_6_fa	Subgroup_6_ge
sq251	-1.722067703	2.195514524	-4.546373407	7.26E-05	Bacteria	Verrucomicrobia	Spartobacteria	Chthoniobacterales	Chthoniobacteraceae	Chthoniobacter
sq518	-1.731121222	1.307241354	-7.679039859	5.69E-10	Bacteria	Actinobacteria	Acidimicrobiia	Acidimicrobiales	OM1_clade	OM1_clade_ge
sq229	-1.782082374	2.614781996	-5.521584083	2.05E-06	Bacteria	Actinobacteria	Acidimicrobiia	Acidimicrobiales	uncultured	uncultured_ge
sq243	-1.824448877	2.134268996	-5.370336919	3.51E-06	Bacteria	Acidobacteria	Subgroup_6	Subgroup_6_or	Subgroup_6_fa	Subgroup_6_ge
sq279	-1.841804111	1.885310336	-4.4651124	9.51E-05	Bacteria	Nitrospirae	Nitrospira	Nitrospirales	0319-6A21	0319-6A21_ge
sq553	-1.888673555	1.463772367	-5.843574524	6.08E-07	Bacteria	Proteobacteria	Deltaproteobacteria	Desulfurellales	Desulfurellaceae	H16
sq137	-1.895996546	2.7682936	-4.807503117	2.86E-05	Bacteria	Verrucomicrobia	Spartobacteria	Chthoniobacterales	DA101_soil_group	DA101_soil_group_ge
sq409	-1.921296554	1.353774197	-5.925967737	4.45E-07	Bacteria	Acidobacteria	Blastocatellia	Blastocatellales	Blastocatellaceae_(Subgroup_4)	uncultured
sq230	-1.957435134	2.193846736	-4.672321795	4.65E-05	Bacteria	Acidobacteria	Holophagae	Subgroup_7	Subgroup_7_fa	Subgroup_7_ge
sq93	-1.978114539	3.185984822	-4.873969	2.37E-05	Bacteria	Acidobacteria	Subgroup_6	Subgroup_6_or	Subgroup_6_fa	Subgroup_6_ge
sq371	-2.004982312	1.465651577	-4.707276046	4.09E-05	Bacteria	Acidobacteria	Subgroup_6	Subgroup_6_or	Subgroup_6_fa	Subgroup_6_ge
sq81	-2.034307184	2.861825738	-4.602959384	5.93E-05	Bacteria	Chloroflexi	KD4-96	KD4-96_or	KD4-96_fa	KD4-96_ge
sq328	-2.036128048	1.310823122	-6.350130503	9.71E-08	Bacteria	Actinobacteria	Actinobacteria	Pseudonocardiales	Pseudonocardiaceae	Pseudonocardia
sq367	-2.051463435	1.317321673	-4.614332324	5.73E-05	Bacteria	Gemmatimonadetes	Gemmatimonadetes	Gemmatimonadales	Gemmatimonadaceae	uncultured
sq106	-2.084736258	2.635154065	-5.787635772	7.64E-07	Bacteria	Proteobacteria	Alphaproteobacteria	Rhizobiales	Rhodobiaceae	uncultured
sq307	-2.179327674	1.968510454	-6.272908992	1.20E-07	Bacteria	Proteobacteria	Alphaproteobacteria	Sphingomonadales	Sphingomonadaceae	Sphingomonas
sq237	-2.215714739	1.937384918	-7.251556827	2.74E-09	Bacteria	Proteobacteria	Alphaproteobacteria	Rhizobiales	MNG7	MNG7_ge
sq527	-2.350087856	1.235389259	-7.864437562	3.29E-10	Bacteria	Actinobacteria	Acidimicrobiia	Acidimicrobiales	Acidimicrobiales_unclassified(0)
sq429	-2.494977123	1.197791086	-7.552294763	9.70E-10	Bacteria	Actinobacteria	Actinobacteria	Pseudonocardiales	Pseudonocardiaceae	Pseudonocardia
sq395	-2.726389265	1.378298389	-7.710095691	5.29E-10	Bacteria	Proteobacteria	Alphaproteobacteria	Rhizobiales	Rhizobiales_unclassified(0)
