## Supplemental Table 7 for "Soil Bacterial and Fungal Response to Wildfires in the Canadian Boreal Forest Across a Burn Severity Gradient"

OTU	log2.Fold.Change.with.Fire	AveExpr	t	adj.P.Val	Phylum	Class	Order	Family	Genus	Species	FunGuilds.Taxon	FunGuilds.Taxon.Level	FunGuilds.Trophic.Mode	FunGuilds.Guild	FunGuilds.Growth.Morphology	FunGuilds.Confidence.Ranking	FunGuilds.Notes	FunGuilds.Citation.Source
sq4	4.445293617	6.173463334	6.695759256	2.98E-08	Ascomycota	Eurotiomycetes	Eurotiales	Trichocomaceae	Penicillium	unidentified	Eurotiales	7	Saprotroph	Undefined Saprotroph	Microfungus	Possible	NULL	Sterkenburg E, et al. 2015. New Phytologist 207:1145-1158
sq9	3.675890577	5.334679833	6.276187755	1.61E-07	Ascomycota	Eurotiomycetes	Eurotiomycetes_ord_Incertae_sedis	Eurotiomycetes_fam_Incertae_sedis	Calyptrozyma	unidentified	NA	NA	NA	NA	NA	NA	NA	NA
sq24	3.451561935	4.239908327	5.912209334	6.27E-07	Ascomycota	Dothideomycetes	Venturiales	Venturiaceae	Fusicladium		Fusicladium	13	Pathotroph	Plant Pathogen	NULL	Probable	NULL	Tedersoo L, et al. 2014. Science 346:1256688
sq6	3.098681984	5.951822128	6.238596015	1.80E-07	Ascomycota	Sordariomycetes					NA	NA	NA	NA	NA	NA	NA	NA
sq31	3.023344893	3.032485029	4.610887038	8.75E-05	Ascomycota	Dothideomycetes	Venturiales	Venturiaceae	Fusicladium		Fusicladium	13	Pathotroph	Plant Pathogen	NULL	Probable	NULL	Tedersoo L, et al. 2014. Science 346:1256688
sq65	2.955787534	2.434761318	4.715526196	6.09E-05	Ascomycota	Eurotiomycetes	Eurotiales	Trichocomaceae	Penicillium		NA	NA	NA	NA	NA	NA	NA	NA
sq54	2.816667828	4.322276759	6.708034007	2.98E-08	Ascomycota	Sordariomycetes	Sordariales	Sordariaceae	unidentified	unidentified	NA	NA	NA	NA	NA	NA	NA	NA
sq14	2.790340374	4.586797924	3.90673354	0.000845691	Ascomycota	Dothideomycetes	Pleosporales	Pleosporales_fam_Incertae_sedis	Ochrocladosporium		Ochrocladosporium	13	Saprotroph	Undefined Saprotroph	NULL	Probable	NULL	Tedersoo L, et al. 2014. Science 346:1256688
sq146	2.584934129	3.262203854	7.403011856	2.13E-09	Ascomycota	Eurotiomycetes	Chaetothyriales	Herpotrichiellaceae	Exophiala	Exophiala_xenobiotica	Exophiala	13	Saprotroph	Undefined Saprotroph	Facultative Yeast	Probable	NULL	Tedersoo L, et al. 2014. Science 346:1256688, Nagy GL, et al. 2014. Nature Communications 5:4471
sq79	2.569487151	2.825328256	5.172328363	1.16E-05	Ascomycota	Dothideomycetes	Pleosporales	Pleosporales_fam_Incertae_sedis			NA	NA	NA	NA	NA	NA	NA	NA
sq180	2.548289237	2.157267509	5.194412399	1.16E-05	Ascomycota	Dothideomycetes	Pleosporales	Pleosporales_fam_Incertae_sedis	Phoma	unidentified	Phoma	13	Pathotroph-Saprotroph	Plant Pathogen-Wood Saprotroph	NULL	Highly Probable	NULL	Seehann G, et al. 1975. List of Fungi in Soft-Rot Tissue Tests. Institute fur Holzbiologie und Holzschutz, Bundesforschungsanstalt fur Forst - und Holzwirtshaft, Hamburg - Lohbrugge, Germany; Costa IPMW, et al. 2012. Mycotaxon 119:26; Tedersoo L, et al. 2014. Science 346:1256688
sq113	2.423494371	2.796105743	4.282929161	0.000268078	Ascomycota	Dothideomycetes	Pleosporales	Pleosporales_fam_Incertae_sedis	Ochrocladosporium		Ochrocladosporium	13	Saprotroph	Undefined Saprotroph	NULL	Probable	NULL	Tedersoo L, et al. 2014. Science 346:1256688
sq10	2.398828554	4.837937727	3.965423412	0.00073244	Ascomycota	Dothideomycetes	Pleosporales	Pleosporales_fam_Incertae_sedis	Phoma	unidentified	Phoma	13	Pathotroph-Saprotroph	Plant Pathogen-Wood Saprotroph	NULL	Highly Probable	NULL	Seehann G, et al. 1975. List of Fungi in Soft-Rot Tissue Tests. Institute fur Holzbiologie und Holzschutz, Bundesforschungsanstalt fur Forst - und Holzwirtshaft, Hamburg - Lohbrugge, Germany; Costa IPMW, et al. 2012. Mycotaxon 119:26; Tedersoo L, et al. 2014. Science 346:1256688
sq43	2.361995276	1.896681333	3.247486166	0.004772175	Ascomycota	Leotiomycetes	Leotiomycetes_ord_Incertae_sedis	Myxotrichaceae	Oidiodendron		Oidiodendron	13	Pathotroph-Symbiotroph	Ericoid Mycorrhizal	Dark Septate Endophyte	Probable	NULL	Newsham 2011. New Phytologist 190:783-793 (as DSE)
sq248	2.330725159	1.945740515	5.479737845	3.64E-06	Ascomycota	Sordariomycetes	Sordariales	Sordariaceae	Neurospora		Neurospora	13	Saprotroph	Undefined Saprotroph	NULL	Probable	NULL	Tedersoo L, et al. 2014. Science 346:1256688
sq252	2.147699455	2.257237787	4.592933138	9.16E-05	Basidiomycota	Cystobasidiomycetes	Cystobasidiales	Cystobasidiaceae	Cystobasidium	Cystobasidium_pinicola	Cystobasidium	13	Pathotroph	Fungal Parasite	Facultative Yeast	Highly Probable	NULL	Kurtzman CP, et al. (eds.) 2011. The Yeasts, a Taxonomic Study. Fifth Edition. Vols 1-3. Elsevier, San Diego
sq19	2.03099223	4.214625261	3.2738803	0.00448201	Ascomycota	Taphrinomycetes	Taphrinales	Protomycetaceae	Saitoella	Saitoella_complicata	NA	NA	NA	NA	NA	NA	NA	NA
sq11	1.97022868	3.948778698	3.80343627	0.001122814	Ascomycota	Eurotiomycetes	Eurotiales	Trichocomaceae	Penicillium		Eurotiales	7	Saprotroph	Undefined Saprotroph	Microfungus	Possible	NULL	Sterkenburg E, et al. 2015. New Phytologist 207:1145-1158
sq327	1.855223606	1.350067098	4.75385209	5.50E-05	Basidiomycota	Cystobasidiomycetes	Cystobasidiales	Cystobasidiaceae	Cystobasidium	Cystobasidium_pinicola	Cystobasidium	13	Pathotroph	Fungal Parasite	Facultative Yeast	Highly Probable	NULL	Kurtzman CP, et al. (eds.) 2011. The Yeasts, a Taxonomic Study. Fifth Edition. Vols 1-3. Elsevier, San Diego
sq238	1.845617604	1.669656249	4.047428136	0.000577603	Ascomycota	Eurotiomycetes	Eurotiomycetes_ord_Incertae_sedis	Eurotiomycetes_fam_Incertae_sedis	Calyptrozyma	unidentified	NA	NA	NA	NA	NA	NA	NA	NA
sq142	1.786713649	2.136477676	3.840385177	0.00101776	Basidiomycota	Microbotryomycetes	Heterogastridiales	Heterogastridiaceae	Colacogloea	Colacogloea_terpenoidalis	Colacogloea	13	Pathotroph	Fungal Parasite	Facultative Yeast	Probable	NULL	Tedersoo L, et al. 2014. Science 346:1256688
sq463	1.728737354	1.35725469	4.955730018	2.66E-05	Ascomycota	Dothideomycetes	Pleosporales	Pleosporales_fam_Incertae_sedis			NA	NA	NA	NA	NA	NA	NA	NA
sq97	1.690029273	2.11325778	3.397015653	0.003260782	Ascomycota	Leotiomycetes	Leotiomycetes_ord_Incertae_sedis	Myxotrichaceae	Oidiodendron		NA	NA	NA	NA	NA	NA	NA	NA
sq206	1.689498417	1.606724216	4.140259565	0.000440293	Ascomycota	Pezizomycetes	Pezizales	Pyronemataceae	Geopyxis		Geopyxis	13	Symbiotroph	Ectomycorrhizal	NULL	Possible	NULL	Rinaldi AC, et al. 2008. Fungal Diversity 33:1-45 (ECM); Tedersoo L, et al. 2010. Mycorrhiza 20:217-263 (not ECM)
sq345	1.64603898	0.894368516	3.961432019	0.00073244	Ascomycota						NA	NA	NA	NA	NA	NA	NA	NA
sq163	1.594167143	0.91298861	3.542539552	0.002222898	Basidiomycota	Agaricomycetes	Agaricales	Lyophyllaceae	Tephrocybe		Tephrocybe	13	Saprotroph	Undefined Saprotroph	Agaricoid	Probable	NULL	Tedersoo L, et al. 2014. Science 346:1256688
sq27	1.57569278	3.530741356	3.218631328	0.005118391	Ascomycota	Eurotiomycetes	Eurotiales	Trichocomaceae	Penicillium		Eurotiales	7	Saprotroph	Undefined Saprotroph	Microfungus	Possible	NULL	Sterkenburg E, et al. 2015. New Phytologist 207:1145-1158
sq108	1.574009195	2.463792269	2.939812956	0.011250406	Ascomycota	Dothideomycetes	Pleosporales				NA	NA	NA	NA	NA	NA	NA	NA
sq402	1.549492729	1.461239099	3.782174719	0.001173271	Basidiomycota	Cystobasidiomycetes	Cystobasidiales	Cystobasidiaceae	Occultifur	unidentified	NA	NA	NA	NA	NA	NA	NA	NA
sq371	1.514659348	1.259505762	4.091821459	0.000501223	Ascomycota	Eurotiomycetes	Eurotiales	Trichocomaceae	Penicillium		Eurotiales	7	Saprotroph	Undefined Saprotroph	Microfungus	Possible	NULL	Sterkenburg E, et al. 2015. New Phytologist 207:1145-1158
sq226	1.449715673	2.288820876	3.379504776	0.003374764	Ascomycota	Dothideomycetes	Dothideales	Dothioraceae	Aureobasidium	Aureobasidium_pullulans	Aureobasidium	13	Pathotroph-Saprotroph-Symbiotroph	Animal Pathogen-Endophyte-Epiphyte-Plant Pathogen-Undefined Saprotroph	Facultative Yeast	Possible	NULL	Costa IPMW, et al. 2012. Mycotaxon 119:26; Tedersoo L, et al. 2014. Science 346:1256688; Wachowska U, Glowacka K. 2014. Biocontrol 59:pp 635-645; Irinyia L, Lacknerb M, de Hoog GS, Meyer W. 2016. Fungal Biology 120:125-136; http://www.apsnet.org/publications/commonnames/Pages/default.aspx
sq105	1.44621837	3.237642367	3.654028094	0.001672982	Ascomycota	Sordariomycetes	Coniochaetales	Coniochaetaceae	Coniochaeta		Coniochaeta	13	Pathotroph-Saprotroph-Symbiotroph	Animal Pathogen-Dung Saprotroph-Endophyte-Lichen Parasite-Plant Pathogen-Undefined Saprotroph	Microfungus	Probable	NULL	Bell A. 1983. Dung Fungi: An Illustrated Guide to Coprophilous Fungi in New Zealand. Victoria University Press, Wellington; Damm U, et al. 2010. Persoonia 24:60-80; Costa IPMW, et al. 2012. Mycotaxon 119:26; Tedersoo L, et al. 2014. Science 346:1256688 (doi:10.1126/science.1256688); Irinyi L, et al. 2015. Medical Mycology 53:313-337; Lawrey JD, Diederich P. 2016. URL: http://www.lichenicolous.net…
sq82	1.429701447	3.31564749	3.007777258	0.0094642	Ascomycota	Dothideomycetes	Capnodiales				NA	NA	NA	NA	NA	NA	NA	NA
sq639	1.344551798	0.809034237	3.636005911	0.001731461	Ascomycota	Eurotiomycetes	Eurotiomycetes_ord_Incertae_sedis	Eurotiomycetes_fam_Incertae_sedis	Calyptrozyma	unidentified	NA	NA	NA	NA	NA	NA	NA	NA
sq293	1.303044725	1.111003187	3.04055943	0.008663625	Ascomycota	Pezizomycetes	Pezizales	Pyronemataceae	Scutellinia	unidentified	Scutellinia	13	Saprotroph	Undefined Saprotroph	Cup Fungus	Probable	Common name - eye lash cup	Tedersoo L, et al. 2014. Science 346:1256688
sq247	1.299920459	1.125701706	2.797706998	0.015508292	Mucoromycota	Umbelopsidomycetes	Umbelopsidales	Umbelopsidaceae	Umbelopsis	Umbelopsis_vinacea	Umbelopsis	13	Saprotroph	Undefined Saprotroph	NULL	Probable	NULL	Tedersoo L, et al. 2014. Science 346:1256688 (doi:10.1126/science.1256688)
sq570	1.282755426	0.969659784	3.437814501	0.002888399	Mucoromycota	Umbelopsidomycetes	Umbelopsidales	Umbelopsidaceae	Umbelopsis	Umbelopsis_vinacea	Umbelopsis	13	Saprotroph	Undefined Saprotroph	NULL	Probable	NULL	Tedersoo L, et al. 2014. Science 346:1256688 (doi:10.1126/science.1256688)
sq150	1.282194688	1.154141412	2.691926077	0.020208775	Basidiomycota	Agaricomycetes	Agaricales	Strophariaceae	Pholiota		Pholiota	13	Saprotroph	Undefined Saprotroph	Agaricoid	Probable	NULL	Tedersoo L, et al. 2014. Science 346:1256688
sq504	1.281605634	0.821370473	3.907805484	0.000845691	Ascomycota	Dothideomycetes	Pleosporales	Pleosporales_fam_Incertae_sedis			NA	NA	NA	NA	NA	NA	NA	NA
sq259	1.23692275	1.042216723	2.869819325	0.013419355	Basidiomycota	Agaricomycetes	Agaricales	Psathyrellaceae	Coprinellus		Coprinellus	13	Saprotroph	Undefined Saprotroph	NULL	Probable	NULL	Tedersoo L, et al. 2014. Science 346:1256688
sq562	1.236292716	0.904078486	3.538802985	0.002222898	Ascomycota	Eurotiomycetes	Eurotiales	Trichocomaceae	Penicillium		Eurotiales	7	Saprotroph	Undefined Saprotroph	Microfungus	Possible	NULL	Sterkenburg E, et al. 2015. New Phytologist 207:1145-1158
sq775	1.23185651	0.561063557	4.423414951	0.000168175	Ascomycota	Eurotiomycetes	Eurotiales	Trichocomaceae	Penicillium	unidentified	NA	NA	NA	NA	NA	NA	NA	NA
sq72	1.228527403	1.020100558	2.728219665	0.0185466	Basidiomycota	Tremellomycetes	Tremellales	Tremellaceae	Naganishia		NA	NA	NA	NA	NA	NA	NA	NA
sq970	1.223221464	0.672297469	3.873444776	0.000920829	Ascomycota	Pezizomycotina_cls_Incertae_sedis	Pezizomycotina_ord_Incertae_sedis	Pezizomycotina_fam_Incertae_sedis	Knufia		NA	NA	NA	NA	NA	NA	NA	NA
sq78	1.222755107	1.02025595	2.426729246	0.037313261	Ascomycota	Leotiomycetes	Leotiomycetes_ord_Incertae_sedis	Myxotrichaceae	Oidiodendron		NA	NA	NA	NA	NA	NA	NA	NA
sq749	1.217684588	0.811169433	3.947486629	0.000756691	Ascomycota	Dothideomycetes	Pleosporales	Pleosporaceae	Alternaria		NA	NA	NA	NA	NA	NA	NA	NA
sq636	1.21502053	0.849614053	3.34817804	0.003691911	Ascomycota	Sordariomycetes	Sordariales	Sordariaceae	unidentified	unidentified	NA	NA	NA	NA	NA	NA	NA	NA
sq1068	1.20403315	0.77483934	4.510619444	0.000123163	Unidentified						NA	NA	NA	NA	NA	NA	NA	NA
sq427	1.203860361	1.147696588	3.649114684	0.001678401	Mucoromycota	Umbelopsidomycetes	Umbelopsidales	Umbelopsidaceae	Umbelopsis	Umbelopsis_vinacea	Umbelopsis	13	Saprotroph	Undefined Saprotroph	NULL	Probable	NULL	Tedersoo L, et al. 2014. Science 346:1256688 (doi:10.1126/science.1256688)
sq280	1.19676578	1.62141397	2.808469313	0.015303953	Ascomycota	Dothideomycetes	Dothideales				NA	NA	NA	NA	NA	NA	NA	NA
sq21	1.184340051	4.413715844	2.51661106	0.03139959	Ascomycota	Leotiomycetes	Leotiomycetes_ord_Incertae_sedis	Myxotrichaceae	Oidiodendron		Oidiodendron	13	Pathotroph-Symbiotroph	Ericoid Mycorrhizal	Dark Septate Endophyte	Probable	NULL	Newsham 2011. New Phytologist 190:783-793 (as DSE)
sq1345	1.182194135	0.626052221	4.722179996	6.08E-05	Unidentified						NA	NA	NA	NA	NA	NA	NA	NA
sq132	1.167573424	2.634348404	3.247429632	0.004772175	Mucoromycota	Mucoromycetes	Mucorales	Mucoraceae	Mucor	Mucor_zonatus	Mucor	13	Saprotroph	Undefined Saprotroph	NULL	Probable	NULL	Tedersoo L, et al. 2014. Science 346:1256688
sq5	1.122443769	6.875291393	2.306499613	0.048085912	Ascomycota	Eurotiomycetes	Eurotiales	Trichocomaceae	Penicillium		Eurotiales	7	Saprotroph	Undefined Saprotroph	Microfungus	Possible	NULL	Sterkenburg E, et al. 2015. New Phytologist 207:1145-1158
sq933	1.103794537	0.704984398	3.561745363	0.002137605	Ascomycota	Dothideomycetes	Pleosporales	Pleosporales_fam_Incertae_sedis	Ochrocladosporium		NA	NA	NA	NA	NA	NA	NA	NA
sq224	1.082521886	1.284130144	2.614270856	0.024762463	Mucoromycota	Umbelopsidomycetes	Umbelopsidales	Umbelopsidaceae	Umbelopsis		Umbelopsis	13	Saprotroph	Undefined Saprotroph	NULL	Probable	NULL	Tedersoo L, et al. 2014. Science 346:1256688 (doi:10.1126/science.1256688)
sq837	1.079214598	0.812442916	3.487775479	0.002568952	Basidiomycota	Cystobasidiomycetes	Cystobasidiales	Cystobasidiaceae	Cystobasidium	Cystobasidium_pinicola	NA	NA	NA	NA	NA	NA	NA	NA
sq503	1.043130035	0.785752969	2.831138376	0.014599397	Basidiomycota	Tremellomycetes	Tremellales	Tremellaceae	Dioszegia	unidentified	Tremellales	7	Pathotroph-Saprotroph-Symbiotroph	Fungal Parasite-Undefined Saprotroph	Tremelloid-Yeast	Possible	The order contains both teleomorphic and anamorphic species, most of the latter being yeasts	Sterkenburg E, et al. 2015. New Phytologist 207:1145-1158
sq581	1.023492208	0.993919464	2.915713539	0.011961404	Ascomycota	Eurotiomycetes	Eurotiales	Trichocomaceae	Penicillium		Eurotiales	7	Saprotroph	Undefined Saprotroph	Microfungus	Possible	NULL	Sterkenburg E, et al. 2015. New Phytologist 207:1145-1158
sq431	1.022781469	0.952575929	2.339547692	0.044582234	Ascomycota	Sordariomycetes					NA	NA	NA	NA	NA	NA	NA	NA
sq912	1.021068142	0.886383724	3.456598862	0.002779618	Unidentified						NA	NA	NA	NA	NA	NA	NA	NA
sq951	1.004643859	0.610940093	3.310439748	0.004076308	Ascomycota	Dothideomycetes	Pleosporales	Pleosporaceae	Epicoccum		NA	NA	NA	NA	NA	NA	NA	NA
sq66	1.002096533	1.474442911	2.430336989	0.037249175	Ascomycota	Leotiomycetes	Leotiomycetes_ord_Incertae_sedis	Myxotrichaceae	Oidiodendron		NA	NA	NA	NA	NA	NA	NA	NA
sq1380	0.991260174	0.559756571	4.137900872	0.000440293	Unidentified						NA	NA	NA	NA	NA	NA	NA	NA
sq989	0.990180488	0.712429659	3.687012974	0.001536984	Ascomycota	Dothideomycetes	Venturiales	Venturiaceae	Venturia		NA	NA	NA	NA	NA	NA	NA	NA
sq158	0.987925454	1.735694947	2.389909394	0.040104653	Ascomycota	Leotiomycetes	Helotiales	Helotiales_fam_Incertae_sedis	Cadophora	Cadophora_finlandica	Cadophora	13	Symbiotroph	Endophyte	Microfungus	Highly Probable	Dark Septate Endophyte, known from plant roots.	Tedersoo L, et al. 2010. Mycorrhiza 20:217-263; Newsham 2011. New Phytologist 190:783-793 (as DSE)
sq18	0.97422077	5.197996173	2.434053033	0.037176594	Ascomycota	Leotiomycetes	Leotiomycetes_ord_Incertae_sedis	Myxotrichaceae	Oidiodendron		Oidiodendron	13	Pathotroph-Symbiotroph	Ericoid Mycorrhizal	Dark Septate Endophyte	Probable	NULL	Newsham 2011. New Phytologist 190:783-793 (as DSE)
sq996	0.939254888	0.558481206	3.446884588	0.002836359	Ascomycota	Dothideomycetes					NA	NA	NA	NA	NA	NA	NA	NA
sq1804	0.923421501	0.495796195	4.757095624	5.50E-05	Unidentified						NA	NA	NA	NA	NA	NA	NA	NA
sq769	0.920478524	0.842802027	3.222910125	0.005101406	Ascomycota	Sordariomycetes	Coniochaetales	Coniochaetaceae			NA	NA	NA	NA	NA	NA	NA	NA
sq629	0.892946986	0.68937631	2.460643396	0.034964118	Basidiomycota	Microbotryomycetes	Sporidiobolales	Sporidiobolales_fam_Incertae_sedis	Sporobolomyces		NA	NA	NA	NA	NA	NA	NA	NA
sq654	0.877299281	0.750391082	2.423293869	0.03736263	Ascomycota	Leotiomycetes	Helotiales	Vibrisseaceae	Phialocephala		NA	NA	NA	NA	NA	NA	NA	NA
sq900	0.838607028	0.594149252	2.908403506	0.012106557	Ascomycota	Pezizomycetes	Pezizales	Pyronemataceae	Scutellinia	unidentified	NA	NA	NA	NA	NA	NA	NA	NA
sq1020	0.824424667	0.65359561	2.691351122	0.020208775	Ascomycota	Sordariomycetes	Diaporthales	Valsaceae			NA	NA	NA	NA	NA	NA	NA	NA
sq425	0.756777028	0.898192627	2.497671821	0.032486017	Ascomycota	Eurotiomycetes	Eurotiales	Trichocomaceae	Penicillium		Eurotiales	7	Saprotroph	Undefined Saprotroph	Microfungus	Possible	NULL	Sterkenburg E, et al. 2015. New Phytologist 207:1145-1158
sq302	0.701432509	0.888569656	2.861588992	0.013617574	Ascomycota	Leotiomycetes	Leotiomycetes_ord_Incertae_sedis	Myxotrichaceae	Oidiodendron		Oidiodendron	13	Pathotroph-Symbiotroph	Ericoid Mycorrhizal	Dark Septate Endophyte	Probable	NULL	Newsham 2011. New Phytologist 190:783-793 (as DSE)
sq971	0.606781784	0.655168876	2.507260147	0.031928176	Basidiomycota	Agaricomycetes	Boletales	Suillaceae	Suillus		NA	NA	NA	NA	NA	NA	NA	NA
sq630	0.599044882	1.309502785	2.569450472	0.027494867	Mucoromycota	Umbelopsidomycetes	Umbelopsidales	Umbelopsidaceae	Umbelopsis	Umbelopsis_isabellina	NA	NA	NA	NA	NA	NA	NA	NA
sq1427	0.526667615	0.452440797	2.594298644	0.02592534	Ascomycota						NA	NA	NA	NA	NA	NA	NA	NA
sq1050	-0.412722777	0.697427675	-2.486852658	0.033160549	Ascomycota	Sordariomycetes	Hypocreales	Hypocreaceae	Trichoderma		Hypocreales	7	Saprotroph	Undefined Saprotroph	Microfungus	Possible	NULL	Sterkenburg E, et al. 2015. New Phytologist 207:1145-1158
sq667	-0.582079594	0.773111437	-2.374391718	0.041114788	Mortierellomycota	Mortierellomycotina_cls_Incertae_sedis	Mortierellales	Mortierellaceae	Mortierella		NA	NA	NA	NA	NA	NA	NA	NA
sq767	-0.607281218	0.571028772	-2.939806885	0.011250406	Ascomycota	Eurotiomycetes	Chaetothyriales	Herpotrichiellaceae	Cladophialophora		NA	NA	NA	NA	NA	NA	NA	NA
sq771	-0.657521968	0.916220165	-3.539145171	0.002222898	Ascomycota						NA	NA	NA	NA	NA	NA	NA	NA
sq984	-0.698903672	0.648327637	-2.846760369	0.014084395	Ascomycota	Leotiomycetes	Helotiales				NA	NA	NA	NA	NA	NA	NA	NA
sq337	-0.835873667	1.247803399	-2.821019267	0.014895722	Ascomycota	Sordariomycetes	Hypocreales	Clavicipitaceae	Metapochonia	unidentified	Hypocreales	7	Saprotroph	Undefined Saprotroph	Microfungus	Possible	NULL	Sterkenburg E, et al. 2015. New Phytologist 207:1145-1158
sq294	-0.857127509	1.220353297	-2.465500629	0.03479351	Ascomycota	Eurotiomycetes	Chaetothyriales	Herpotrichiellaceae	Cladophialophora	Cladophialophora_chaetospira	Cladophialophora	13	Saprotroph	Undefined Saprotroph	Facultative Yeast	Probable	NULL	James TY, et al. 2006. Nature 443:818-822
sq948	-0.881436836	0.637370898	-3.963029461	0.00073244	Mucoromycota	Mucoromycetes	Mucorales	Cunninghamellaceae	Absidia	Absidia_glauca	NA	NA	NA	NA	NA	NA	NA	NA
sq271	-0.881903346	1.290342213	-2.382595877	0.040560267	Unidentified						NA	NA	NA	NA	NA	NA	NA	NA
sq529	-0.921434113	0.818033649	-3.297620095	0.004201148	Basidiomycota	Microbotryomycetes	unidentified	unidentified	unidentified	unidentified	NA	NA	NA	NA	NA	NA	NA	NA
sq123	-0.926499202	2.382390038	-2.391389211	0.040104653	Mortierellomycota	Mortierellomycotina_cls_Incertae_sedis	Mortierellales	Mortierellaceae	Mortierella		Mortierella	13	Saprotroph	Undefined Saprotroph	NULL	Probable	NULL	Tedersoo L, et al. 2014. Science 346:1256688
sq697	-0.932752557	0.761980027	-3.52138052	0.002326804	Rozellomycota	unidentified	unidentified	unidentified	unidentified	unidentified	NA	NA	NA	NA	NA	NA	NA	NA
sq387	-0.938312374	0.891463788	-3.339909802	0.003750249	Mucoromycota	Umbelopsidomycetes	Umbelopsidales	Umbelopsidaceae	Umbelopsis	unidentified	Umbelopsis	13	Saprotroph	Undefined Saprotroph	NULL	Probable	NULL	Tedersoo L, et al. 2014. Science 346:1256688 (doi:10.1126/science.1256688)
sq690	-0.94614912	0.766643412	-3.699721061	0.001492448	Ascomycota	Eurotiomycetes	Chaetothyriales	Herpotrichiellaceae	Exophiala	Exophiala_opportunistica	NA	NA	NA	NA	NA	NA	NA	NA
sq124	-0.962777719	2.587180568	-3.004584445	0.0094642	Ascomycota	unidentified	unidentified	unidentified	unidentified	unidentified	NA	NA	NA	NA	NA	NA	NA	NA
sq442	-0.968740382	0.758675845	-3.207292195	0.005250252	Basidiomycota	Microbotryomycetes	Leucosporidiales	Leucosporidiaceae	Leucosporidium		NA	NA	NA	NA	NA	NA	NA	NA
sq554	-0.983658146	1.013477505	-3.675258869	0.001577874	Ascomycota	Eurotiomycetes	Chaetothyriales	Herpotrichiellaceae	unidentified	unidentified	NA	NA	NA	NA	NA	NA	NA	NA
sq416	-1.019751126	0.895010962	-3.756696564	0.001262767	Unidentified						NA	NA	NA	NA	NA	NA	NA	NA
sq627	-1.02535485	0.761439165	-3.742690721	0.001306293	Ascomycota	Eurotiomycetes	Chaetothyriales	Herpotrichiellaceae	Cladophialophora		NA	NA	NA	NA	NA	NA	NA	NA
sq153	-1.084556918	0.893538002	-3.599740703	0.001931147	Ascomycota	Leotiomycetes	Leotiomycetes_ord_Incertae_sedis				NA	NA	NA	NA	NA	NA	NA	NA
sq77	-1.115189378	0.873479541	-3.388918616	0.003310107	Mucoromycota	Umbelopsidomycetes	Umbelopsidales	Umbelopsidaceae	Umbelopsis	unidentified	NA	NA	NA	NA	NA	NA	NA	NA
sq116	-1.150880428	1.314206012	-2.736243251	0.018289649	Basidiomycota	Agaricomycetes	Agaricales	Cortinariaceae	Cortinarius	Cortinarius_diasemospermus	Cortinarius	13	Symbiotroph	Ectomycorrhizal	Agaricoid	Highly Probable	NULL	Rinaldi AC, et al. 2008. Fungal Diversity 33:1-45; Tedersoo L, et al. 2010. Mycorrhiza 20:217-263; http://mycorrhizas.info/ecmf.html
sq1242	-1.152665786	0.513343548	-5.960440949	5.27E-07	Unidentified						NA	NA	NA	NA	NA	NA	NA	NA
sq80	-1.177071045	2.477118849	-2.804218123	0.015355843	Ascomycota	Eurotiomycetes	Chaetothyriales	Herpotrichiellaceae	Cladophialophora	unidentified	NA	NA	NA	NA	NA	NA	NA	NA
sq434	-1.215421824	1.055298719	-3.898920353	0.00085534	Ascomycota	Sordariomycetes	Hypocreales				Hypocreales	7	Saprotroph	Undefined Saprotroph	Microfungus	Possible	NULL	Sterkenburg E, et al. 2015. New Phytologist 207:1145-1158
sq392	-1.225617249	1.106660426	-4.30029322	0.000256464	Ascomycota	Sordariomycetes	Hypocreales	Hypocreaceae	Trichoderma		Hypocreales	7	Saprotroph	Undefined Saprotroph	Microfungus	Possible	NULL	Sterkenburg E, et al. 2015. New Phytologist 207:1145-1158
sq122	-1.256426034	2.592373856	-4.116776067	0.00046648	Mortierellomycota	Mortierellomycotina_cls_Incertae_sedis	Mortierellales	Mortierellaceae	Mortierella		Mortierella	13	Saprotroph	Undefined Saprotroph	NULL	Probable	NULL	Tedersoo L, et al. 2014. Science 346:1256688
sq41	-1.359951034	3.575677609	-4.042439654	0.000577603	Ascomycota	Leotiomycetes	Leotiomycetes_ord_Incertae_sedis				NA	NA	NA	NA	NA	NA	NA	NA
sq758	-1.37344349	0.869544632	-8.673056942	7.20E-12	Basidiomycota	Microbotryomycetes	unidentified	unidentified	unidentified	unidentified	NA	NA	NA	NA	NA	NA	NA	NA
sq649	-1.382953229	0.66705864	-6.230324553	1.80E-07	Ascomycota	Eurotiomycetes	Chaetothyriales	Herpotrichiellaceae	Cladophialophora		NA	NA	NA	NA	NA	NA	NA	NA
sq310	-1.427677948	1.144003107	-5.143317322	1.27E-05	Ascomycota	Saccharomycetes	Saccharomycetales	Lipomycetaceae	Lipomyces	Lipomyces_lipofer	Saccharomycetales	7	Saprotroph	Undefined Saprotroph	Yeast	Possible	NULL	Sterkenburg E, et al. 2015. New Phytologist 207:1145-1158
sq421	-1.446484962	0.921885554	-6.732590926	2.86E-08	Ascomycota	Leotiomycetes	Helotiales				NA	NA	NA	NA	NA	NA	NA	NA
sq23	-1.448735354	4.084359978	-3.573730007	0.002080049	Ascomycota	Sordariomycetes	Hypocreales	Hypocreaceae	Trichoderma		Hypocreales	7	Saprotroph	Undefined Saprotroph	Microfungus	Possible	NULL	Sterkenburg E, et al. 2015. New Phytologist 207:1145-1158
sq349	-1.472021037	1.019763559	-5.178419158	1.16E-05	Ascomycota	Eurotiomycetes	Chaetothyriales	Herpotrichiellaceae	Cladophialophora	unidentified	Cladophialophora	13	Saprotroph	Undefined Saprotroph	Facultative Yeast	Probable	NULL	James TY, et al. 2006. Nature 443:818-822
sq22	-1.557837277	3.534642363	-3.835988322	0.00101776	Ascomycota	Leotiomycetes	Leotiomycetes_ord_Incertae_sedis	Myxotrichaceae	Oidiodendron		Oidiodendron	13	Pathotroph-Symbiotroph	Ericoid Mycorrhizal	Dark Septate Endophyte	Probable	NULL	Newsham 2011. New Phytologist 190:783-793 (as DSE)
sq181	-1.62905027	2.054782198	-4.902376501	3.21E-05	Ascomycota	Leotiomycetes	Helotiales	unidentified	unidentified	unidentified	NA	NA	NA	NA	NA	NA	NA	NA
sq98	-1.63225439	1.220800302	-6.645627948	3.54E-08	Unidentified						NA	NA	NA	NA	NA	NA	NA	NA
sq264	-1.668174105	1.387531287	-6.48620557	6.92E-08	Basidiomycota	Tremellomycetes	unidentified	unidentified	unidentified	unidentified	NA	NA	NA	NA	NA	NA	NA	NA
sq35	-1.696384253	3.029718173	-3.785561016	0.001173271	Ascomycota	Leotiomycetes	Leotiomycetes_ord_Incertae_sedis	Myxotrichaceae	Oidiodendron	unidentified	Oidiodendron	13	Pathotroph-Symbiotroph	Ericoid Mycorrhizal	Dark Septate Endophyte	Probable	NULL	Newsham 2011. New Phytologist 190:783-793 (as DSE)
sq149	-1.712048732	1.160432432	-3.471494024	0.00267831	Ascomycota	Leotiomycetes	Leotiomycetes_ord_Incertae_sedis	Myxotrichaceae	Oidiodendron		Oidiodendron	13	Pathotroph-Symbiotroph	Ericoid Mycorrhizal	Dark Septate Endophyte	Probable	NULL	Newsham 2011. New Phytologist 190:783-793 (as DSE)
sq190	-1.790312492	1.356329091	-4.663305955	7.30E-05	Ascomycota	Leotiomycetes	Leotiomycetes_ord_Incertae_sedis	Myxotrichaceae	Oidiodendron		Oidiodendron	13	Pathotroph-Symbiotroph	Ericoid Mycorrhizal	Dark Septate Endophyte	Probable	NULL	Newsham 2011. New Phytologist 190:783-793 (as DSE)
sq208	-1.835854328	1.363542133	-6.189691128	2.07E-07	Unidentified						NA	NA	NA	NA	NA	NA	NA	NA
sq101	-1.896747499	2.257022237	-5.57900331	2.56E-06	Ascomycota	Sordariomycetes	Hypocreales				Hypocreales	7	Saprotroph	Undefined Saprotroph	Microfungus	Possible	NULL	Sterkenburg E, et al. 2015. New Phytologist 207:1145-1158
sq250	-1.910729893	1.281039329	-6.916502398	1.42E-08	Basidiomycota	Microbotryomycetes	unidentified	unidentified	unidentified	unidentified	NA	NA	NA	NA	NA	NA	NA	NA
sq118	-1.941511685	2.517415263	-5.544525419	2.86E-06	Ascomycota	Sordariomycetes	Hypocreales	Ophiocordycipitaceae	Tolypocladium		Tolypocladium	13	Pathotroph-Symbiotroph	Animal Pathogen-Clavicipitaceous Endophyte-Fungal Parasite	NULL	Possible	Endophyte detection method-culture (Gazis et al. 2014)	Gazis R, et al. 2014. Mycologia 106:1090-105; Tedersoo L, et al. 2014. Science 346:1256688; Quant CA. 2014. IMA Fungus. 5: 121-134
sq369	-1.951346714	1.203448364	-8.653701065	7.20E-12	Mortierellomycota	Mortierellomycotina_cls_Incertae_sedis	Mortierellales	Mortierellaceae	Mortierella	Mortierella_fimbricystis	Mortierella	13	Saprotroph	Undefined Saprotroph	NULL	Probable	NULL	Tedersoo L, et al. 2014. Science 346:1256688
sq292	-2.041001253	1.034204352	-6.86621355	1.66E-08	Ascomycota	unidentified	unidentified	unidentified	unidentified	unidentified	NA	NA	NA	NA	NA	NA	NA	NA
sq135	-2.044083768	1.578457142	-6.361242325	1.15E-07	Ascomycota	Dothideomycetes	Pleosporales				NA	NA	NA	NA	NA	NA	NA	NA
sq44	-2.137340424	2.384996781	-4.329549453	0.000234706	Ascomycota	Leotiomycetes	Leotiomycetes_ord_Incertae_sedis				NA	NA	NA	NA	NA	NA	NA	NA
sq47	-2.216295991	3.513345811	-6.159513862	2.28E-07	Ascomycota	Leotiomycetes	Leotiomycetes_ord_Incertae_sedis	Myxotrichaceae	Oidiodendron	unidentified	Oidiodendron	13	Pathotroph-Symbiotroph	Ericoid Mycorrhizal	Dark Septate Endophyte	Probable	NULL	Newsham 2011. New Phytologist 190:783-793 (as DSE)
sq282	-2.241476362	1.222907625	-9.506200094	2.81E-13	Ascomycota	Sordariomycetes	Hypocreales	unidentified	unidentified	unidentified	Hypocreales	7	Saprotroph	Undefined Saprotroph	Microfungus	Possible	NULL	Sterkenburg E, et al. 2015. New Phytologist 207:1145-1158
sq95	-2.249848436	1.995983751	-5.184007815	1.16E-05	Mucoromycota	Umbelopsidomycetes	Umbelopsidales	Umbelopsidaceae	Umbelopsis	unidentified	NA	NA	NA	NA	NA	NA	NA	NA
sq67	-2.264307702	1.723670282	-6.957440324	1.27E-08	Mortierellomycota	Mortierellomycotina_cls_Incertae_sedis	Mortierellales	Mortierellaceae	Mortierella		NA	NA	NA	NA	NA	NA	NA	NA
sq295	-2.267004043	1.0952541	-8.987918124	2.03E-12	Mortierellomycota	Mortierellomycotina_cls_Incertae_sedis	Mortierellales	Mortierellaceae	Mortierella		Mortierella	13	Saprotroph	Undefined Saprotroph	NULL	Probable	NULL	Tedersoo L, et al. 2014. Science 346:1256688
sq217	-2.275714247	1.058255503	-7.027412779	1.00E-08	Ascomycota	Leotiomycetes	Leotiomycetes_ord_Incertae_sedis	Myxotrichaceae	Oidiodendron	unidentified	Oidiodendron	13	Pathotroph-Symbiotroph	Ericoid Mycorrhizal	Dark Septate Endophyte	Probable	NULL	Newsham 2011. New Phytologist 190:783-793 (as DSE)
sq168	-2.551903393	1.134237143	-8.028267706	1.25E-10	Ascomycota	Sordariomycetes	Sordariales	unidentified	unidentified	unidentified	NA	NA	NA	NA	NA	NA	NA	NA
sq56	-2.646367138	0.935145845	-7.134739335	6.70E-09	Ascomycota	Eurotiomycetes	Eurotiales	Trichocomaceae	Penicillium		Eurotiales	7	Saprotroph	Undefined Saprotroph	Microfungus	Possible	NULL	Sterkenburg E, et al. 2015. New Phytologist 207:1145-1158
sq260	-2.67755769	1.490653408	-13.27102986	1.78E-20	Ascomycota	Sordariomycetes	Hypocreales	Nectriaceae	Volutella	unidentified	Volutella	13	Pathotroph	Plant Pathogen	NULL	Probable	NULL	Tedersoo L, et al. 2014. Science 346:1256688 (doi:10.1126/science.1256688)
sq240	-2.696797033	1.38385338	-10.02241365	3.54E-14	Ascomycota	Eurotiomycetes	Chaetothyriales	Herpotrichiellaceae	Exophiala		Exophiala	13	Saprotroph	Undefined Saprotroph	Facultative Yeast	Probable	NULL	Tedersoo L, et al. 2014. Science 346:1256688, Nagy GL, et al. 2014. Nature Communications 5:4471
sq125	-2.775340492	1.550845152	-9.324541281	5.04E-13	Basidiomycota	Microbotryomycetes	Sporidiobolales	unidentified	unidentified	unidentified	NA	NA	NA	NA	NA	NA	NA	NA
