## Supplemental Table 10 for "Soil Bacterial and Fungal Response to Wildfires in the Canadian Boreal Forest Across a Burn Severity Gradient"

	OTU	Phylum	Class	Order	Family	Genus	Species	NetworkRole	Module
1	Fsq27	Ascomycota	Eurotiomycetes	Eurotiales	Trichocomaceae	Penicillium		Connector	1
2	Bsq13	Verrucomicrobia	Spartobacteria	Chthoniobacterales	Chthoniobacterales_unclassified(0)		NA	Connector	3
3	Bsq466	Planctomycetes	Planctomycetacia	Planctomycetales	Planctomycetaceae		NA	Connector	3
4	Bsq594	Proteobacteria	Betaproteobacteria	SC-I-84	SC-I-84_fa	SC-I-84_ge	NA	Connector	3
5	Fsq264	Basidiomycota	Tremellomycetes	unidentified	unidentified	unidentified	unidentified	Connector	3
6	Bsq94	Actinobacteria	Thermoleophilia	Solirubrobacterales	Solirubrobacterales_unclassified(0)		NA	Connector	3
7	Bsq382	Acidobacteria	Blastocatellia	Blastocatellales	Blastocatellaceae_(Subgroup_4)	RB41	NA	Connector	4
8	Bsq91	Planctomycetes	Planctomycetacia	Planctomycetales	Planctomycetaceae	Pir4_lineage	NA	Connector	4
9	Bsq387	Proteobacteria	Alphaproteobacteria	Caulobacterales	Caulobacteraceae	Phenylobacterium	NA	Connector	5
10	Fsq18	Ascomycota	Leotiomycetes	Leotiomycetes_ord_Incertae_sedis	Myxotrichaceae	Oidiodendron		Connector	5
11	Fsq196	Ascomycota	Dothideomycetes	Venturiales	Venturiaceae			Connector	5
12	Fsq630	Mucoromycota	Umbelopsidomycetes	Umbelopsidales	Umbelopsidaceae	Umbelopsis	Umbelopsis_isabellina	Connector	7
13	Bsq121	Proteobacteria	Alphaproteobacteria	Rhizobiales	Phyllobacteriaceae	Phyllobacterium	NA	Connector	10
14	Bsq27	Actinobacteria	Actinobacteria	Corynebacteriales	Mycobacteriaceae	Mycobacterium	NA	Connector	10
15	Bsq283	Proteobacteria	Gammaproteobacteria	Xanthomonadales	Xanthomonadaceae	Dokdonella	NA	Connector	10
16	Bsq312	Bacteroidetes	Sphingobacteriia	Sphingobacteriales	Chitinophagaceae		NA	Connector	10
17	Bsq71	Actinobacteria	Thermoleophilia	Solirubrobacterales	Solirubrobacterales_unclassified(0)		NA	Connector	10
18	Fsq80	Ascomycota	Eurotiomycetes	Chaetothyriales	Herpotrichiellaceae	Cladophialophora	unidentified	Connector	10
19	Fsq105	Ascomycota	Sordariomycetes	Coniochaetales	Coniochaetaceae	Coniochaeta		Connector	11
20	Fsq43	Ascomycota	Leotiomycetes	Leotiomycetes_ord_Incertae_sedis	Myxotrichaceae	Oidiodendron		Connector	11
21	Bsq120	Proteobacteria	Deltaproteobacteria	Desulfurellales	Desulfurellaceae	H16	NA	Connector	18
22	Bsq403	Proteobacteria	Alphaproteobacteria	Alphaproteobacteria_unclassified(0)	Alphaproteobacteria_unclassified(0)		NA	Connector	19
23	Bsq172	Actinobacteria	Thermoleophilia	Solirubrobacterales	Solirubrobacterales_unclassified(0)		NA	Module Hub	1
24	Bsq621	Proteobacteria	Alphaproteobacteria	Rhodospirillales	Acetobacteraceae		NA	Module Hub	1
25	Fsq135	Ascomycota	Dothideomycetes	Pleosporales				Module Hub	1
26	Bsq194	Proteobacteria	Alphaproteobacteria	Rhizobiales	Roseiarcaceae	Roseiarcus	NA	Module Hub	1
27	Bsq372	Actinobacteria	Thermoleophilia	Gaiellales	Gaiellales_unclassified(0)		NA	Module Hub	3
28	Bsq52	Verrucomicrobia	Spartobacteria	Chthoniobacterales	Chthoniobacterales_unclassified(0)		NA	Module Hub	3
29	Bsq542	Actinobacteria	Actinobacteria	Frankiales	Acidothermaceae	Acidothermus	NA	Module Hub	3
30	Bsq429	Actinobacteria	Actinobacteria	Pseudonocardiales	Pseudonocardiaceae	Pseudonocardia	NA	Module Hub	4
31	Bsq540	Gemmatimonadetes	Gemmatimonadetes	Gemmatimonadales	Gemmatimonadaceae	uncultured	NA	Module Hub	4
32	Bsq74	Actinobacteria	Actinobacteria	Propionibacteriales	Nocardioidaceae	Kribbella	NA	Module Hub	4
33	Bsq412	Acidobacteria	Holophagae	Subgroup_7	Subgroup_7_fa	Subgroup_7_ge	NA	Module Hub	4
34	Bsq260	Proteobacteria	Alphaproteobacteria	Sphingomonadales	Sphingomonadaceae	Sphingomonas	NA	Module Hub	5
35	Bsq127	Proteobacteria	Alphaproteobacteria	Rhodospirillales	Acetobacteraceae		NA	Module Hub	11
36	Bsq16	Actinobacteria	Actinobacteria	Propionibacteriales	Nocardioidaceae	Nocardioides	NA	Module Hub	11
37	Bsq168	Actinobacteria	Actinobacteria	Propionibacteriales	Nocardioidaceae	Nocardioides	NA	Module Hub	11
38	Bsq347	Bacteroidetes	Cytophagia	Cytophagales	Cytophagaceae	Dyadobacter	NA	Module Hub	11
39	Fsq1068							Module Hub	11
40	Bsq206	Planctomycetes	Planctomycetacia	Planctomycetales	Planctomycetaceae		NA	Module Hub	15
41	Bsq612	Actinobacteria	Thermoleophilia	Gaiellales	uncultured	uncultured_ge	NA	Module Hub	22
42	Bsq593	Proteobacteria	Alphaproteobacteria	Rhizobiales	Rhizobiales_unclassified(0)		NA	Network Hub	3
43	Bsq14	Verrucomicrobia	Spartobacteria	Chthoniobacterales	DA101_soil_group	DA101_soil_group_ge	NA	Network Hub	4
