## Supplemental Table 11 for "Soil Bacterial and Fungal Response to Wildfires in the Canadian Boreal Forest Across a Burn Severity Gradient"

	OTU	Phylum	Class	Order	Family	Genus	Species	NetworkRole	Module
1	Fsq39	Ascomycota	unidentified	unidentified	unidentified	unidentified	unidentified	Connector	7
2	Bsq19	Proteobacteria	Betaproteobacteria	Burkholderiales	Oxalobacteraceae	Massilia	NA	Module Hub	2
3	Bsq391	Proteobacteria	Alphaproteobacteria	Rhizobiales	Rhizobiales_unclassified(0)		NA	Module Hub	2
4	Bsq401	Proteobacteria	Alphaproteobacteria	Sphingomonadales	Sphingomonadaceae		NA	Module Hub	2
5	Bsq124	Acidobacteria	Acidobacteria	Acidobacteriales	Acidobacteriaceae_(Subgroup_1)	Granulicella	NA	Module Hub	3
6	Bsq52	Verrucomicrobia	Spartobacteria	Chthoniobacterales	Chthoniobacterales_unclassified(0)		NA	Module Hub	3
7	Bsq543	Verrucomicrobia	Spartobacteria	Chthoniobacterales	Chthoniobacteraceae	Chthoniobacter	NA	Module Hub	3
8	Bsq55	Proteobacteria	Alphaproteobacteria	Rhizobiales	Rhizobiaceae	Rhizobium	NA	Module Hub	3
9	Bsq579	Planctomycetes	Planctomycetacia	Planctomycetales	Planctomycetaceae	Pir4_lineage	NA	Module Hub	3
10	Bsq157	Chloroflexi	KD4-96	KD4-96_or	KD4-96_fa	KD4-96_ge	NA	Module Hub	5
11	Bsq188	Actinobacteria	Acidimicrobiia	Acidimicrobiales	uncultured	uncultured_ge	NA	Module Hub	5
