## Supplemental Table 12 for "Soil Bacterial and Fungal Response to Wildfires in the Canadian Boreal Forest Across a Burn Severity Gradient"

	OTU	Phylum	Class	Order	Family	Genus	Species	NetworkRole	Module
1	Fsq224	Mucoromycota	Umbelopsidomycetes	Umbelopsidales	Umbelopsidaceae	Umbelopsis		Connector	1
2	Bsq58	Actinobacteria	Thermoleophilia	Solirubrobacterales	Solirubrobacterales_unclassified(0)		NA	Connector	1
3	Bsq12	Verrucomicrobia	Spartobacteria	Chthoniobacterales	DA101_soil_group	DA101_soil_group_ge	NA	Connector	7
4	Bsq102	Acidobacteria	Acidobacteria	Acidobacteriales	Acidobacteriaceae_(Subgroup_1)	Acidobacterium	NA	Module Hub	1
5	Bsq124	Acidobacteria	Acidobacteria	Acidobacteriales	Acidobacteriaceae_(Subgroup_1)	Granulicella	NA	Module Hub	1
6	Bsq13	Verrucomicrobia	Spartobacteria	Chthoniobacterales	Chthoniobacterales_unclassified(0)		NA	Module Hub	1
7	Bsq406	Chloroflexi	KD4-96	KD4-96_or	KD4-96_fa	KD4-96_ge	NA	Module Hub	1
8	Bsq177	Gemmatimonadetes	Gemmatimonadetes	Gemmatimonadales	Gemmatimonadaceae	uncultured	NA	Module Hub	2
9	Bsq23	Chloroflexi	KD4-96	KD4-96_or	KD4-96_fa	KD4-96_ge	NA	Module Hub	2
10	Fsq136	Ascomycota	Saccharomycetes	Saccharomycetales	unidentified	unidentified	unidentified	Module Hub	3
11	Bsq28	Proteobacteria	Alphaproteobacteria	Rhodospirillales	Rhodospirillales_Incertae_Sedis	Reyranella	NA	Module Hub	5
12	Bsq310	Actinobacteria	Actinobacteria	Actinobacteria_unclassified(0)	Actinobacteria_unclassified(0)		NA	Module Hub	10
